# Endogenous retroviruses are a source of enhancers with oncogenic potential in acute myeloid leukaemia

**DOI:** 10.1101/772954

**Authors:** Özgen Deniz, Mamataz Ahmed, Christopher D. Todd, Ana Rio-Machin, Mark A. Dawson, Miguel R. Branco

## Abstract

Acute myeloid leukemia (AML) is a highly aggressive hematopoietic malignancy, defined by a series of genetic and epigenetic alterations, which result in deregulation of transcriptional networks. One understudied but important source of transcriptional regulators are transposable elements (TEs), which are widespread throughout the human genome. Aberrant usage of these sequences could therefore contribute to oncogenic transcriptional circuits. However, the regulatory influence of TEs and their links to disease pathogenesis remain unexplored in AML. Using epigenomic data from AML primary samples and leukemia cell lines, we identified six endogenous retrovirus (ERV) families with AML-associated enhancer chromatin signatures that are enriched in binding of key regulators of hematopoiesis and AML pathogenesis. Using both CRISPR-mediated locus-specific genetic editing and simultaneous epigenetic silencing of multiple ERVs, we demonstrate that ERV deregulation directly alters the expression of adjacent genes in AML. Strikingly, deletion or epigenetic silencing of an ERV-derived enhancer suppressed cell growth by inducing apoptosis in leukemia cell lines. Our work reveals that ERVs are a previously unappreciated source of AML enhancers that have the potential to play key roles in leukemogenesis. We suggest that ERV activation provides an additional layer of gene regulation in AML that may be exploited by cancer cells to help drive tumour heterogeneity and evolution.
