## Supplementary Table 2 for "Endogenous retroviruses are a source of enhancers with oncogenic potential in acute myeloid leukaemia"

### Sheet: AML_associated_TSS_LTRs.txt
ID	chr	start	end	strand	n AML	FANTOM5	GENCODE	gene
LTR12C_16	chr1	24721342	24722746	+	2	Y	N	NA
LTR12C_19	chr1	37518068	37519559	+	8	Y	N	NA
LTR5_Hs_50	chr1	149092876	149093849	-	6	N	N	NBPF9
LTR12C_89	chr1	154670567	154671998	+	3	Y	N	NA
LTR12C_99	chr1	169335935	169337642	-	3	Y	N	NME7
LTR12C_100	chr1	169661033	169662412	+	3	N	Y	C1orf112
LTR12C_109	chr1	175107104	175109022	-	6	N	N	NA
LTR2B_29	chr1	206052518	206053000	+	25	N	Y	RHEX
LTR5B_52	chr2	88866498	88867490	-	3	N	N	NA
LTR12C_327	chr2	188605610	188606957	-	3	Y	N	NA
LTR12C_339	chr2	195546499	195547866	-	3	Y	N	NA
LTR12C_386	chr3	11510874	11512160	-	2	N	N	NA
LTR12C_411	chr3	32902611	32904375	+	3	N	N	NA
LTR12C_413	chr3	33446461	33447026	+	9	N	N	NA
LTR12C_426	chr3	44985321	44986661	-	7	N	N	EXOSC7
LTR12C_447	chr3	71330950	71332481	+	2	N	N	NA
LTR12C_536	chr3	154888320	154889804	-	5	Y	N	NA
LTR12C_574	chr3	172866600	172867986	+	2	Y	N	NA
LTR12C_594	chr3	196598204	196599600	-	2	Y	N	NA
LTR12C_615	chr4	15785768	15787261	-	2	Y	N	CD38
LTR12C_708	chr4	84664535	84666115	+	3	N	N	NA
LTR12C_765	chr4	127379752	127381627	+	7	N	N	NA
LTR12C_794	chr4	158927519	158929073	+	3	N	N	NA
LTR5_Hs_181	chr4	165001952	165002916	+	2	N	N	NA
LTR12C_870	chr5	23951094	23952511	+	3	Y	Y	C5orf17
LTR5_Hs_192	chr5	30486652	30487612	-	3	N	N	NA
LTR12C_976	chr5	127569273	127570682	+	4	N	N	NA
LTR12C_1020	chr6	2762643	2763832	-	3	Y	N	NA
LTR12C_1102	chr6	20320048	20321457	+	2	Y	N	NA
LTR12C_1137	chr6	38123656	38124882	-	2	N	N	NA
LTR5_Hs_234	chr6	52922679	52923640	+	3	N	N	NA
LTR12C_1160	chr6	63441883	63443495	-	8	Y	N	LGNS
LTR12C_1012	chr6	73268047	73269436	-	10	Y	Y	AC019205.1
LTR5_Hs_259	chr7	4599432	4600400	-	8	N	N	NA
LTR12C_1268	chr7	19245301	19246967	+	2	N	N	NA
LTR12C_1276	chr7	23904254	23904748	-	10	N	N	NA
LTR12C_1311	chr7	81042526	81044345	+	2	N	N	NA
LTR12C_1440	chr8	42796663	42797705	+	2	N	N	NA
LTR12C_1541	chr9	17072423	17074114	+	3	Y	N	NA
LTR12C_1618	chr9	122405232	122406719	-	2	Y	N	AL359636.1
LTR12C_1901	chr11	21752440	21753682	-	4	Y	N	NA
LTR12C_1913	chr11	28524805	28526348	-	2	N	N	NA
LTR12C_1948	chr11	67618852	67620425	+	4	N	N	NA
LTR12C_1970	chr11	82970491	82971932	+	3	Y	Y	PRCP
LTR12C_1978	chr11	97076416	97077983	+	9	N	N	NA
LTR12C_2025	chr12	9449408	9450949	-	2	Y	N	AC092821.1
LTR12C_2030	chr12	11547109	11548392	+	4	N	Y	LINC01252
LTR12C_2031	chr12	12471618	12472966	-	2	N	N	NA
LTR12C_2039	chr12	19229265	19230910	-	2	N	N	PLEKHA5
LTR12C_2081	chr12	56000000	56000709	-	4	N	N	SUOX
LTR5_Hs_450	chr12	85468939	85469903	-	5	N	N	NA
LTR12C_2116	chr12	96108721	96110328	+	2	Y	N	NA
LTR12C_2120	chr12	104904527	104906078	-	2	N	N	NA
LTR12C_2124	chr12	116660542	116661920	+	22	Y	Y	AC125603.2
LTR12C_2165	chr13	44413391	44414764	+	2	N	N	TUSC8
LTR12C_2182	chr13	58713900	58715340	+	2	N	N	NA
LTR12C_2221	chr13	84085604	84086932	-	4	Y	N	NA
LTR12C_2244	chr13	110632006	110633594	-	2	N	N	NA
LTR12C_2262	chr14	31700370	31701845	+	2	N	N	NA
LTR12C_2294	chr14	70255023	70256182	+	3	Y	N	NA
LTR12C_2343	chr15	43472850	43474443	-	3	N	N	TP53BP1
LTR12C_2354	chr15	65300210	65301637	-	18	Y	Y	PARP16
LTR12C_2366	chr15	77894200	77894526	-	2	N	N	NA
LTR12C_2378	chr15	96490966	96492402	-	2	N	N	NA
LTR12C_2434	chr17	8717045	8718632	-	4	Y	N	NA
LTR12C_2436	chr17	15505515	15506856	+	2	N	N	CDRT4
LTR12C_2438	chr17	19653341	19654872	-	3	N	N	ALDH3A2
LTR12C_2439	chr17	20016290	20017558	+	3	Y	Y	SPECC1
LTR12C_2480	chr18	12775721	12777416	-	4	Y	Y	AP005482.1
LTR12C_2550	chr19	15899614	15900620	+	8	Y	N	AC005336.3
LTR5B_403	chr19	53363800	53364791	+	4	N	N	NA
LTR12C_2616	chr21	29000000	29001393	+	8	Y	N	RPL23P2
LTR12C_2621	chr21	37282326	37283750	-	2	N	N	NA
LTR12C_2632	chr22	37716969	37718404	-	3	N	N	H1F0
LTR12C_1642	chrX	50162105	50163894	-	4	Y	N	NA
LTR12C_1679	chrX	114269561	114271123	-	4	Y	N	NA
LTR12C_1691	chrX	119209101	119211445	-	4	Y	N	NA
LTR12C_1710	chrX	135325273	135326980	+	3	N	N	ZNF75D
LTR2C_183	chrX	135889737	135890225	+	4	N	N	SAGE1
LTR12C_1725	chrX	151550354	151551757	-	3	Y	N	NA
LTR12C_1768	chrY	21302592	21304127	-	6	Y	N	NA
LTR12C_2643	chrUn_KI270755v1	6784	8321	+	2	?	?	?
