## Supplementary Table 3 for "Endogenous retroviruses are a source of enhancers with oncogenic potential in acute myeloid leukaemia"

### Sheet: enriched_TFs.txt
	LTR12C obs/exp	LTR13A obs/exp	LTR2B obs/exp	LTR2C obs/exp	LTR5B obs/exp	LTR5_Hs obs/exp	AML expression (max)
FOS	-2.29278	2.24793	-0.584963	2	-0.678072	-1.41504	5659.75
JUNB	-1.36546	1.28525	-0.693446	1.80905	0.0470395	-0.186022	1238.33
ZEB2	-0.587833	1.70072	0.310628	1.90709	1.23767	1.12412	785.14
JUN	-1.39823	3.52945	-0.292481	2	-0.0351947	0.568752	560.57
YBX1	-0.88436	0.685984	-0.409991	-0.340191	0.921637	-0.211507	556.22
CSDE1	-0.408698	1.07563	-0.0762093	0.489236	0.694285	0.128021	346.86
NONO	0.503073	1.97522	0.572533	1.45556	1.36082	0.566904	339.04
TRIM28	-1.35451	0.782177	0.501128	2.41247	0.315068	-0.122405	337.33
YBX3	-0.773846	0.400538	0	0.514573	0.890376	-0.184425	305.31
RUNX1	0.0153639	0.964763	-0.073941	0.925395	0.798749	-0.237967	281.26
ATF3	-2.41645	4.03841	-0.792481	1.5	-0.339036	0.707519	264.42
BCLAF1	-0.124806	0.241008	-0.652077	0.678072	0.956931	0.0191088	255.85
NFRKB	0.103479	1.72671	0.273231	1.50969	0.755078	0.484775	232.42
PHB2	-0.585477	1.2534	0.0792044	0.870121	0.862273	0.584963	217.36
POLR2A	1.08539	1.68121	0.180203	1.65156	0.962846	0.285274	215.49
POLR2AphosphoS2	-0.716828	1.152	-0.415037	2.14684	0.50696	-0.807355	NA
POLR2AphosphoS5	0.577976	2.58496	-0.263034	3.08746	2.152	1.26303	NA
IRF1	0.000844315	1.60569	0.510714	1.21197	0.829972	0.940246	208.58
ELF1	-0.452708	1.26654	0.0597067	1.29793	0.268363	-0.0612904	207.06
ETS2	-0.126253	0.665809	0.41797	0.55693	0.575379	0.368685	199.74
EGR1	0.181729	1.70928	-0.153604	1.51139	0.549738	-0.000896498	195.54
CHD4	-0.162356	0.971986	-0.533432	0.447459	0.448985	0.0648511	194.71
JUND	-1.7825	1.62983	-0.429511	1.93682	0.204462	-0.481579	184.26
IKZF1	-0.891336	1.65922	0.350805	1.91028	1.37992	1.01844	181.05
MAZ	-0.947533	2.19265	-1.16993	2.24793	0.643856	-0.0740006	178.02
NFE2	-0.935656	1.56029	0.177025	1.25149	0.461206	0.201118	170.32
CBX3	0.430134	1.10587	0.558308	2.47331	0.542608	0.410325	162.49
HDGF	-0.105293	1.72387	0.0728706	1.11845	1.07733	0.691951	156.66
MCM7	0.336579	0.364586	-0.115987	0.484063	0.897724	-0.0793956	156.29
NR4A1	0.285804	1.70102	0.584132	1.50071	1.4467	1.54997	155.67
MYC	-0.568752	2.02531	-0.0262337	3.1112	1.8888	2.10991	152.69
CHD1	-0.954912	1.08406	-0.569366	0.68966	0.115477	-0.315502	142.66
STAT5A	-1.26303	1.73697	0.584963	3.45943	3.32193	3.49185	136.05
DNMT1	-0.454246	1.60459	0.609804	1.26315	0.794005	0.423555	133.02
BACH1	-1.73956	1.29699	0.201193	1.18815	0.39113	0.295099	127.18
PTBP1	-0.486992	0.741467	-0.558804	1.17863	-0.0328156	-0.833329	125.84
ZNF83	-1.11247	1.47542	0.0131258	1.05771	0.370018	0.0398869	123.32
TARDBP	-0.049013	1.16803	-0.0425533	1.21081	0.520274	-0.536605	113.77
ETV6	-0.990645	0.907541	0.00125343	1.26178	0.334009	-0.660964	112.39
TAF7	0.054131	1.30908	0.18737	0.954817	1.06293	0.806082	112.13
USF1	-2.14005	4.86396	-1.58496	1.5	-0.292481	1.32193	111.34
HNRNPUL1	-1.67904	0.353342	-0.283218	1.41235	-0.0452077	-1.45875	109.91
SPI1	-2.02469	2.67584	0.937235	3.16096	4.25489	5.09306	108.77
BHLHE40	-1.80103	2.2148	-0.80954	2.19676	0.172547	-0.57931	107.97
KDM5B	-0.30923	0.968715	-0.400324	0.819577	0.408144	-0.639417	107.87
NCOR1	-0.222017	1.44836	0.257545	1.60308	1.0508	0.712275	107.41
MCM3	0.906406	-0.269496	-0.266776	-0.0363115	0.656943	-0.0843987	105.23
ZC3H11A	-2.88753	2.11548	-1.32193	2.58496	-0.415037	-0.321928	101.25
MAX	-0.428669	2.5603	-0.202561	2.88129	1.20979	1.61835	100.97
IRF9	-0.257777	1.77482	0.325873	0.774082	1.02146	1.21007	100.07
ZNF644	-1.29672	1.35069	-0.0576716	0.68321	0.358842	0.273213	99.89
HDAC2	-0.146582	1.68889	-0.0496659	1.58555	0.909871	0.803696	99.35
CUX1	-1.94052	1.65635	-0.0544912	1.57508	0.580833	-0.0198347	93.49
TBL1XR1	-1.93006	1.12551	-0.931475	1.28442	0.291223	-1.0651	93.45
MTA2	-0.512897	1.74007	0.311653	1.73326	1.30375	0.960784	91.12
SMARCE1	-0.0733088	1.72271	0.868759	2.10271	1.30113	1.16357	90.96
PTRF	-0.70509	1.36124	0.731771	0.424522	1.24156	1.32769	90.32
ILK	-0.933471	1.10546	0.657953	1.54935	1.0932	0.973304	87.03
TCF12	-0.153781	1.35859	0.420143	1.37192	1.22171	0.996418	86.8
MCM5	0.378287	0.558804	-0.245181	0.234711	0.765548	-0.13984	86.42
LEF1	-0.246977	2.13666	0.11708	1.12163	0.815427	0.414362	85.95
TRIM25	-0.56602	1.34945	0.371271	0.870632	0.835748	0.445149	84.3
KLF13	0.265098	1.31733	0.0126061	1.05595	0.932763	0.592757	82.26
GTF2A2	0.413116	1.3009	0.303768	0.780968	0.758858	0.93482	82.18
NBN	-0.142334	1.84275	0.48026	1.71417	1.15447	0.8179	81.01
HDAC1	-0.563343	1.39283	0.167847	1.25618	0.800439	0.372633	80.89
MGA	0.0700273	1.98809	0.56758	1.41086	1.16745	0.825098	73.59
ARID1B	-0.823494	1.40782	0.994725	1.93357	1.27014	0.916199	70.38
HMBOX1	-1.4556	0.999863	0.772653	1.58395	0.734566	0.380782	69.08
KDM1A	-0.585899	1.06261	0.313977	1.33056	0.977848	0.822506	68.54
KAT8	-0.984451	0.765108	0.358441	0.827384	0.358143	0.137941	68.01
MTA1	-0.436485	1.8382	0.213465	1.51259	1.19242	0.764268	67.92
TFDP1	-0.521999	1.03566	-0.294062	1.32992	0.365708	-0.414748	66.9
TSC22D4	-0.389216	1.06738	0.242713	0.61506	0.984064	0.245408	65.58
CEBPB	-1.27271	1.30556	2.24253	1.96551	0.226435	0.655026	65.27
MBD2	0.0140279	1.29414	-0.205993	1.66419	0.602511	-0.511587	65.23
TAF15	0.328949	-0.556393	-1	-0.0874628	-0.893085	-2.05311	65.11
SMARCA5	-0.466264	1.43763	-0.172948	1.3295	0.809368	0.471223	64.15
THRAP3	-0.728992	1.39901	-0.468249	1.08363	0.656991	0.26187	63.79
SMARCA4	-0.117296	1.70107	0.555471	2.21201	1.37012	1.16901	61.64
ZMIZ1	-1.02385	2.24793	1	2.70044	1.53605	1.152	60.13
GATA2	-1.34154	1.68273	0.208286	2.27769	1.34985	0.757104	59.39
UBTF	-0.398883	2.83148	-0.0497678	1.93723	1.25548	-0.226256	58.23
PTTG1	-0.914016	1.13134	0.306681	1.39156	1.2663	1.4301	58.02
USF2	-1.30645	2.9175	-0.646241	0.658021	0.126642	-0.366906	57.52
NR2C1	-0.751814	1.8289	0.901465	1.55001	1.09537	0.982598	56.67
ZZZ3	-1.40482	1.17198	-0.53477	0.682312	0.859249	-0.0184654	55.93
RELA	-0.055963	1.72938	0.955006	1.12597	1.22264	0.986155	54.5
SUPT5H	0.590181	1.24211	-0.220344	0.759719	0.815341	0.0664701	53.35
MIER1	0.00295241	1.48362	0.400587	1.67866	1.13084	0.654466	52.99
KLF1	0.416147	1.15362	0.714411	0.690702	0.556416	0.378754	52.22
ATF2	-1.07469	1.29044	-0.421582	0.682955	0.243097	0.0563671	51.4
RB1	0.719591	1.71311	0.284961	2.14232	1.50443	0.665626	51.37
YY1	-0.0285692	1.90689	-1.32193	2.16993	0.807355	1.58496	51.32
CEBPD	-0.14439	2.5025	1.1375	2.32193	2.51457	4.06609	51.04
WHSC1	-0.402837	0.736966	-0.854802	0.234465	0.39079	0.342232	50.42
DIDO1	-0.020189	1.82657	0.420174	1.91236	1.31956	0.994394	48.82
SETDB1	0.322209	0.332359	-0.521356	1.93675	-0.0580957	-1.5451	48.39
NCOA1	-0.053598	1.48306	1.03157	1.34594	1.03967	0.49033	47.84
ZNF639	-1.11812	1.60866	0.101064	1.36774	0.674859	0.706193	47.82
HLTF	0.134139	1.41347	-0.446179	1.32013	0.711117	0.428241	47.77
REST	-0.166952	1.48169	0.161559	1.29206	0.705511	0.297582	47.55
NFE2L1	-1.62199	0.83601	0.891304	0.245927	1.08318	0.609337	47.25
ZFX	-0.460901	1.33333	0.659538	0.848268	0.304744	-0.508607	45.26
SIN3A	-1.23022	1.01733	-0.997637	0.652807	-0.199492	-1.25077	44.77
SP1	1.44885	1.09944	-0.198445	0.694004	1.0135	0.61896	44.35
CREM	-0.434517	1.62884	-0.0988756	2.05366	0.776282	-0.243891	43.81
ZKSCAN1	-1.03072	1.1177	-0.987825	0.808567	0.129894	-1.73305	43.21
SREBF1	-0.914969	1.28516	-1.51621	0.963	-0.699848	-1.66961	42.3
LARP7	-0.306802	1.40182	-0.309216	0.220014	0.571213	-0.112851	42.02
ADNP	-1.05838	1.41569	0.0992634	0.727439	-0.104046	-0.730469	41.99
ZBTB11	-0.626504	1.7763	0.192235	1.60248	0.489835	0.459275	40.88
MEF2D	-0.122365	1.95694	0.585483	1.35669	1.32398	1.15726	39.74
NR2C2	-1.18051	1.09504	0.349963	1.34216	0.241081	-0.270476	39.72
CBX5	0.612151	0.944205	0.685256	1.66288	0.289771	-0.494246	37.11
PBX2	-0.454728	1.96188	0.807437	1.57564	0.838239	0.971864	36.55
MAFF	-2.08342	2.8365	0	0.222392	-0.63743	-0.678072	35.95
TRIM24	0.490862	1.53623	0.805857	2.21786	1.01847	0.928244	35.2
ZNF24	0.125094	1.46952	0.276973	1.48619	1.19827	0.764587	33.94
IRF2	-1.89795	1.12741	-1.12741	0.678072	-0.535195	-1.77748	33.19
FOXK2	-0.386532	1.85069	0.0508506	1.44111	1.12143	0.730872	33.01
ZNF512	-1.01924	0.857518	-0.0455182	0.954103	0.85603	-0.431389	32.08
ZNF263	-0.381563	0.206451	-1.18442	1.58496	-0.796467	-1.87447	31.8
BCOR	-0.25661	1.61947	-0.0956081	1.28854	0.942457	0.482188	31.48
ZHX1	-1.42133	0.120294	-0.796467	1.20645	-0.647698	-2.03747	31.42
SIN3B	0.185597	1.58473	0.000157182	0.938412	1.0598	0.219935	30.55
ZNF407	-0.499701	1.62928	-0.226859	1.26666	0.317734	0.0534576	30.31
BRD4	-1.42487	0.592212	-0.453928	1.06051	-0.243969	-1.43232	30.18
ZBED1	-0.113166	1.47531	-0.200961	1.49728	0.632421	-0.7644	29.88
ELF4	-0.122536	1.20989	0.386068	1.02217	0.631476	0.367296	29.72
ZNF740	-0.163991	1.11312	0.805547	0.984548	1.34117	0.950989	29.27
SMAD5	0.200362	1.31264	-0.398339	1.40895	0.541072	-0.468766	28.89
NFYA	5.43741	0	-1	1	-1.58496	0	28.77
ZNF384	-1.74193	2.1375	-0.485427	4.64386	0.710493	-0.263034	28.4
NFIC	-0.156131	1.38759	-0.177416	1.29064	0.842734	0.614428	28.27
ARNT	-0.045185	1.6313	0.541745	1.59312	0.999259	0.651205	27.93
CTCF	-1.63702	0.523477	-1.5195	1.75068	0.053522	-1.79662	27.88
ESRRA	0.340964	1.93515	0.53021	1.80256	1.33604	0.644741	27.1
KDM4B	0.241418	1.23395	0.0100321	1.2051	0.303078	-0.754254	27.02
ZBTB33	1.81448	2.3757	0.568071	1.34113	1.13786	0.624513	27
CDC5L	-0.184124	1.29693	-0.0468922	1.09746	0.782528	0.316142	26.8
NFYB	6.07371	-1.58496	-1	1	-1.80735	-2.16993	26.71
ZKSCAN8	-1.11346	1.09641	-0.338532	0.86911	0.497651	0.0498954	26.65
ATF1	-0.341831	2.00555	0.509241	1.8155	1.29562	0.986344	26.64
HCFC1	-1.38641	1.3387	-1.424	1.68628	-0.759687	-1.20752	26.44
ZMYM3	-1.63472	0.917538	-0.392317	1.08246	-0.174029	-0.856636	26.42
RCOR1	-2.13597	1.82077	0.925212	2.95345	1.59632	0.83279	25.87
HDAC8	-0.295563	1.18561	0.260384	1.12204	0.933285	0.557571	25.73
TAL1	-0.634369	1.76415	1.10736	2.81872	1.64401	1.51	24.52
CHD7	-0.300437	1.04182	-0.594008	0.289507	0.116645	-0.282639	23.82
RNF2	-0.6189	1.45515	0.153648	1.38328	0.965356	0.460987	23.77
DPF2	0.301929	1.86156	0.762983	2.17207	1.439	1.28778	23.66
EP300	-1.83458	2.32193	1.76553	3.87447	1.83289	1.36678	22.91
MAFG	0.270504	1.77845	-0.068817	0.9455	0.252227	0.65417	22.69
CBX1	1.15386	1.19036	0.531454	1.9708	0.66527	-0.604726	22.29
ZC3H8	-0.464808	1.59052	0.060887	1.46858	1.12727	0.403399	21.64
GTF2E2	-1.0883	1.19281	-0.385688	0.713866	0.347629	-0.183064	21.55
PHF8	0.328436	1.42781	-0.445081	1.63473	0.443301	-0.660162	21.46
GABPA	-0.826044	1.14134	0.220236	0.905182	0.455572	-0.193391	21.23
CEBPG	-1.5377	0.697432	1.04436	0.526725	-0.399776	-0.721262	21.14
MAFK	-1.99964	1.97206	-1.08273	0.603759	-0.523354	-1.62093	21.03
HINFP	-0.884186	1.09801	0.549457	1.13312	1.11295	1.06855	20.9
E2F1	-0.636033	1.11368	0.0594333	0.912498	0.490384	0.0896698	20.79
C11orf30	0.62957	1.8549	-0.0855918	-0.0470383	-0.0631577	-0.238829	20.23
ZNF143	-2.70044	1.58496	0.169925	2.70044	-0.0931094	-0.180572	19.64
ZSCAN29	-0.337141	1.2922	0.39673	1.45184	1.14341	0.840605	19.64
ID3	0.604586	1.56823	0.470116	1.6601	1.43004	1.49984	19.46
ZNF766	-0.983768	1.71523	0.246513	1.31099	1.04313	0.476682	19.16
NRF1	0.137395	1.51114	0.33119	1.49855	0.718312	0.207471	19.08
PYGO2	-0.308223	1.35257	0.392513	0.980369	1.17745	1.14789	17.94
MNT	-0.645123	1.58265	-0.0112184	1.52657	0.994024	0.881761	17.88
L3MBTL2	0.809289	2.3955	0.784968	2.10759	1.63046	1.19178	17.71
ZBTB40	0.350474	1.98391	0.278423	2.23348	1.15545	0.893792	17.58
ARID3A	-2.66297	2.64386	-1.58496	4.24793	0.736966	1	17.19
MLLT1	0.0122054	1.59152	-0.270466	1.55545	0.948243	0.280715	16.54
ZNF354B	-1.06997	1.54709	0.487232	0.207519	0.282126	0.101546	16.49
MITF	-0.7519	1.55348	-0.298667	1.138	0.554658	-0.827628	16.07
TCF7	-0.490493	1.61296	0.00628634	1.31703	0.347595	-0.404299	15.99
ELK1	-1.54376	0.849163	0.0605043	0.907801	0.179523	-0.293836	15.94
ZNF175	-1.365	1.0867	-0.171524	1.17402	0.567955	0.304783	15.66
TOE1	-0.281906	2.21484	0.228458	1.528	0.939109	0.485997	15.59
NFXL1	-0.293553	1.38115	0.171862	0.861654	0.607075	0.149075	15.54
ZNF316	1.01565	2.17377	-0.701175	0.0341899	-0.164767	-0.14457	15.52
MYNN	-0.688661	1.4026	-0.00529172	1.95084	0.886392	-0.45039	14.98
ZNF589	-1.22083	1.18628	0.380138	0.640491	0.346668	0.442659	13.92
E2F5	-1.14821	1.48507	0.240185	1.1447	0.949503	0.707616	13.83
ZNF592	-0.364192	1.71634	0.262584	1.50476	1.29874	1.44593	13.66
DDX20	-0.490523	1.49735	0.410488	1.1491	0.922378	0.891879	13.4
ZNF197	-1.04499	1.03966	0.112345	1.15291	0.489794	0.32697	13.37
CREB3	-0.132663	1.82067	0.53536	1.77235	1.41123	1.25036	12.9
CHAMP1	1.08464	0.898665	0.183517	1.15511	0.67273	0.546411	12.6
HES1	-0.490101	1.94937	0.386364	1.69435	1.02962	0.463115	12.04
PKNOX1	0.633753	2.51174	0.544064	1.92608	0.781397	0.502384	11.94
SIRT6	-0.328422	0.758992	-0.489805	0.437405	0.133267	-0.037153	11.72
FOXM1	0.88282	1.53062	0.557637	1.55273	1.02409	0.826366	11.31
RBBP5	-0.721548	1.50938	-0.33528	0.958422	0.637642	-0.434918	10.95
NKRF	-0.37041	1.4015	-0.051407	1.02561	0.977542	0.562325	10.48
RAD51	-0.329964	2.82004	0.564139	1.33749	0.821885	0.410644	9.44
TBP	2.27302	2.26303	-1.32193	3	1	0.263034	9.43
ZBTB2	-0.11203	1.68605	-0.162442	1.3785	1.28387	0.926087	9.41
E2F6	1.93441	2	-2	1.41504	0.847997	0.584963	8.64
KLF16	-1.83487	0.775014	0.0630039	1.1112	0.749435	-0.473822	8.33
ZNF318	-0.834162	1.47163	0.487429	1.23328	0.724913	0.255032	8.05
ZNF584	-0.909216	1.38287	0.135909	0.734827	0.253047	0.608292	7.89
FOXJ2	-1.59157	0.859919	0.0658949	0.760211	-0.0841988	-0.807488	7.84
FOSL1	-1.72409	2.5478	-0.332583	1.27218	0.653024	0.470726	7.43
E2F7	-0.559015	0.995687	-0.0399744	1.22904	1.00903	0.264695	7.33
RBFOX2	1.29427	1.24677	-0.508451	0.78232	0.347935	-0.0873651	6.85
ZBTB7A	-0.214656	1.99018	-0.422215	1.66435	1.00523	-0.363308	6.29
RFX1	-0.722392	1.48204	0.711861	0.763518	0.519552	0.176032	5.67
NR2F6	-2.24643	1.13409	1.09993	1.10949	0.161991	-0.337429	5.54
TEAD4	-1.16144	2.04019	1.28644	4.47272	2.02074	1.84909	3.18
TEAD2	-0.774897	1.09297	0.152367	1.48144	1.1196	0.964876	0.32
CREB3L1	0.559207	1.62198	0.172805	1.84177	0.996945	0.477151	0.27
ETV1	-0.184221	1.60511	0.549781	1.51656	1.18124	0.84834	0.16
NR2F2	-1.28691	2.30144	1.424	4.41645	1.57927	4.83089	0.07
NR2F1	-0.720468	1.8738	1.11956	2.35305	0.986904	0.901939	0.04
