## Supplementary Table 4 for "Endogenous retroviruses are a source of enhancers with oncogenic potential in acute myeloid leukaemia"

### Sheet: motifs.txt
Motif	LTR12C nonDHS	LTR12C DHS	LTR13A nonDHS	LTR13A DHS	LTR2B nonDHS	LTR2B DHS	LTR2C nonDHS	LTR2C DHS	LTR5_Hs nonDHS	LTR5_Hs DHS	LTR5B nonDHS	LTR5B DHS
AIRE_HUMAN.H11MO.0.C	3.04668	3.0137	2.75862	0	19.573	23.6111	1.25	5.47945	4.83005	5.07246	2.77008	2.7027
ALX1_HUMAN.H11MO.0.B	0.34398	0.410959	4.13793	1.51515	0.711744	0	0.833333	1.36986	0.536673	0	8.03324	7.20721
ANDR_HUMAN.H11MO.0.A	16.7076	19.863	22.069	31.8182	79.0036	69.4444	10	9.58904	8.58676	13.7681	29.9169	35.1351
AP2A_HUMAN.H11MO.0.A	77.7887	81.7808	30.3448	37.8788	4.27046	8.33333	2.91667	1.36986	69.0519	63.7681	43.7673	48.6486
AP2B_HUMAN.H11MO.0.B	81.2285	86.9863	64.1379	71.2121	9.25267	12.5	15.4167	20.5479	83.7209	86.2319	63.7119	89.1892
AP2C_HUMAN.H11MO.0.A	77.7396	81.6438	51.0345	59.0909	4.62633	6.94444	7.5	5.47945	79.4275	81.8841	43.7673	53.1532
ARI5B_HUMAN.H11MO.0.C	1.2285	1.91781	2.06897	3.0303	5.33808	8.33333	2.08333	0	0.715564	2.17391	39.3352	54.0541
ARNT_HUMAN.H11MO.0.B	9.58231	10.411	6.89655	3.0303	40.5694	38.8889	20.8333	27.3973	1.61002	0.724638	31.856	40.5405
ASCL1_HUMAN.H11MO.0.A	89.9263	95.4795	84.1379	83.3333	11.3879	8.33333	40.8333	34.2466	5.00894	5.07246	12.1884	13.5135
ATF1_HUMAN.H11MO.0.B	1.32678	1.78082	0.689655	1.51515	0.355872	0	1.25	0	0.536673	0	0.277008	0
ATF3_HUMAN.H11MO.0.A	1.17936	1.64384	67.5862	71.2121	1.42349	0	0.416667	1.36986	0.715564	0	0.554017	0
ATF6A_HUMAN.H11MO.0.B	44.3243	49.4521	22.069	42.4242	3.91459	6.94444	6.66667	8.21918	4.83005	5.7971	11.3573	11.7117
ATOH1_HUMAN.H11MO.0.B	88.6978	94.3836	68.9655	75.7576	8.54093	6.94444	6.66667	1.36986	83.542	78.2609	24.9307	23.4234
BACH1_HUMAN.H11MO.0.A	88.4521	93.1507	7.58621	21.2121	9.96441	13.8889	4.16667	8.21918	11.449	14.4928	17.1745	27.9279
BACH2_HUMAN.H11MO.0.A	25.0614	28.0822	2.75862	10.6061	15.6584	33.3333	22.9167	24.6575	60.644	53.6232	28.8089	49.5495
BATF_HUMAN.H11MO.0.A	14.5455	17.9452	77.931	68.1818	6.76157	15.2778	1.66667	0	11.6279	13.0435	12.7424	22.5225
BATF3_HUMAN.H11MO.0.B	5.79853	9.17808	77.2414	69.697	77.2242	86.1111	2.08333	2.73973	12.8801	15.942	20.7756	28.8288
BC11A_HUMAN.H11MO.0.A	27.371	30.6849	81.3793	78.7879	81.1388	90.2778	61.6667	58.9041	54.9195	76.087	71.1911	73.8739
BCL6_HUMAN.H11MO.0.A	3.24324	4.24658	5.51724	12.1212	1.42349	0	2.91667	2.73973	80.1431	80.4348	31.0249	38.7387
BHA15_HUMAN.H11MO.0.B	90.6634	96.0274	80.6897	83.3333	9.25267	8.33333	14.1667	13.6986	7.51342	7.24638	9.69529	9.00901
BHE40_HUMAN.H11MO.0.A	15.5774	16.1644	75.8621	69.697	3.55872	4.16667	23.75	24.6575	54.7406	38.4058	6.09418	9.00901
BMAL1_HUMAN.H11MO.0.A	7.46929	7.39726	8.27586	18.1818	4.98221	6.94444	20	26.0274	11.0912	11.5942	6.09418	9.00901
BRAC_HUMAN.H11MO.0.A	76.5111	79.0411	0	0	5.69395	12.5	7.91667	2.73973	1.78891	4.34783	3.60111	5.40541
CDX1_HUMAN.H11MO.0.C	68.2064	71.7808	4.82759	0	1.06762	1.38889	0	0	12.8801	23.913	48.1994	49.5495
CDX2_HUMAN.H11MO.0.A	7.42015	8.49315	8.96552	9.09091	4.27046	1.38889	1.25	0	12.8801	17.3913	16.0665	11.7117
CEBPA_HUMAN.H11MO.0.A	2.06388	3.56164	1.37931	1.51515	29.5374	54.1667	13.3333	13.6986	9.839	5.7971	1.93906	4.5045
CEBPB_HUMAN.H11MO.0.A	1.2285	2.32877	1.37931	1.51515	25.9786	50	11.25	13.6986	8.22898	4.34783	0.554017	0.900901
CEBPD_HUMAN.H11MO.0.C	2.35872	3.9726	49.6552	27.2727	21.7082	48.6111	11.25	10.9589	8.94454	6.52174	2.77008	4.5045
CEBPE_HUMAN.H11MO.0.A	0.4914	0.958904	3.44828	3.0303	7.11744	19.4444	0	0	0	0.724638	0	0
CEBPG_HUMAN.H11MO.0.B	0.884521	1.36986	20.6897	7.57576	0.711744	2.77778	1.66667	2.73973	35.5993	20.2899	1.38504	2.7027
CLOCK_HUMAN.H11MO.0.C	14.0049	14.6575	27.5862	46.9697	7.47331	11.1111	29.1667	28.7671	62.6118	46.3768	9.14127	16.2162
COE1_HUMAN.H11MO.0.A	32.7764	31.5068	50.3448	66.6667	1.77936	0	4.16667	9.58904	88.1932	89.8551	69.5291	89.1892
COT1_HUMAN.H11MO.0.C	60.1474	64.6575	81.3793	81.8182	14.2349	19.4444	25.8333	24.6575	91.5921	92.029	72.0222	86.4865
COT2_HUMAN.H11MO.0.A	15.1843	15.0685	53.7931	60.6061	27.758	34.7222	16.25	8.21918	46.6905	36.2319	9.14127	11.7117
CRX_HUMAN.H11MO.0.B	62.5061	71.0959	40	31.8182	1.77936	1.38889	0	1.36986	89.2665	92.7536	38.7812	63.964
CTCF_HUMAN.H11MO.0.A	91.2531	97.3973	48.9655	54.5455	0.711744	0	38.3333	34.2466	4.65116	4.34783	16.6205	21.6216
CTCFL_HUMAN.H11MO.0.A	93.8575	98.2192	50.3448	53.0303	0.711744	0	37.5	38.3562	12.8801	8.69565	8.86427	20.7207
CUX1_HUMAN.H11MO.0.C	86.4865	92.3288	0.689655	1.51515	6.04982	9.72222	1.66667	0	0.178891	0	0.277008	0
DBP_HUMAN.H11MO.0.B	0.4914	0.684932	40.6897	28.7879	2.13523	0	7.5	9.58904	7.15564	3.62319	0.554017	0.900901
DUX4_HUMAN.H11MO.0.A	2.50614	3.9726	2.06897	1.51515	49.8221	29.1667	2.08333	0	0	0	2.21607	2.7027
E2F1_HUMAN.H11MO.0.A	84.7666	90.411	7.58621	15.1515	0.355872	1.38889	2.08333	5.47945	7.8712	7.24638	13.8504	19.8198
E2F2_HUMAN.H11MO.0.B	26.5848	39.3151	1.37931	3.0303	0.711744	0	1.25	1.36986	5.00894	10.8696	14.1274	19.8198
E2F3_HUMAN.H11MO.0.A	48.1572	54.7945	8.27586	6.06061	45.5516	25	2.5	8.21918	83.1843	79.7101	45.7064	57.6577
E2F4_HUMAN.H11MO.0.A	66.3391	75.8904	24.8276	30.303	2.4911	1.38889	1.25	5.47945	1.25224	5.07246	7.47922	16.2162
E2F5_HUMAN.H11MO.0.B	30.9091	33.4247	18.6207	12.1212	0	0	1.25	4.10959	1.9678	5.07246	2.21607	7.20721
E2F6_HUMAN.H11MO.0.A	85.8968	91.3699	48.9655	56.0606	0.355872	2.77778	9.16667	12.3288	81.5742	78.9855	39.3352	56.7568
E2F7_HUMAN.H11MO.0.B	85.4054	90.6849	7.58621	13.6364	4.27046	4.16667	8.33333	17.8082	49.7317	68.1159	41.5512	56.7568
EGR1_HUMAN.H11MO.0.A	93.0713	97.3973	38.6207	28.7879	2.4911	2.77778	27.0833	24.6575	34.8837	52.1739	42.6593	55.8559
EGR2_HUMAN.H11MO.0.A	93.6609	97.9452	29.6552	34.8485	18.1495	33.3333	41.6667	35.6164	88.7299	94.2029	59.2798	80.1802
EHF_HUMAN.H11MO.0.B	7.76413	12.3288	7.58621	10.6061	62.6335	79.1667	29.5833	41.0959	10.1968	38.4058	5.81717	10.8108
ELF1_HUMAN.H11MO.0.A	46.7322	51.5068	2.06897	13.6364	58.0071	73.6111	58.3333	61.6438	2.32558	9.42029	6.37119	8.10811
ELF2_HUMAN.H11MO.0.C	18.1818	18.6301	3.44828	9.09091	30.605	52.7778	58.75	61.6438	3.22004	6.52174	3.04709	7.20721
ELF3_HUMAN.H11MO.0.A	12.0393	16.0274	8.96552	9.09091	85.4093	86.1111	68.75	73.9726	42.3971	60.8696	11.3573	18.018
ELF5_HUMAN.H11MO.0.A	66.683	70	6.89655	10.6061	83.9858	84.7222	69.5833	73.9726	70.3041	70.2899	32.41	38.7387
ELK1_HUMAN.H11MO.0.B	45.7985	49.589	4.82759	13.6364	18.1495	23.6111	5	6.84932	1.43113	1.44928	1.10803	1.8018
ELK4_HUMAN.H11MO.0.A	47.027	52.4658	35.1724	36.3636	0	4.16667	1.66667	2.73973	3.04114	3.62319	5.26316	12.6126
EPAS1_HUMAN.H11MO.0.B	9.14005	9.72603	4.82759	3.0303	40.5694	37.5	20.8333	27.3973	1.9678	0.724638	32.41	44.1441
ERG_HUMAN.H11MO.0.A	76.6585	85.0685	9.65517	13.6364	21.3523	34.7222	70.4167	73.9726	87.8354	93.4783	47.6454	74.7748
ERR1_HUMAN.H11MO.0.A	4.61916	4.24658	8.96552	4.54545	3.55872	12.5	7.91667	5.47945	52.0572	52.1739	30.4709	57.6577
ERR2_HUMAN.H11MO.0.A	21.8182	21.3699	3.44828	3.0303	2.4911	12.5	24.1667	21.9178	34.1682	17.3913	7.20222	7.20721
ESR1_HUMAN.H11MO.0.A	45.9951	49.726	31.0345	40.9091	67.9715	75	0.833333	1.36986	73.3453	72.4638	66.205	81.982
ESR2_HUMAN.H11MO.0.A	44.3243	48.0822	55.1724	66.6667	77.5801	84.7222	0.416667	0	87.6565	81.1594	61.2188	74.7748
ETS1_HUMAN.H11MO.0.A	80.3931	89.0411	7.58621	13.6364	18.8612	34.7222	62.9167	63.0137	31.4848	37.6812	45.4294	55.8559
ETS2_HUMAN.H11MO.0.B	58.5258	60.137	7.58621	21.2121	67.9715	65.2778	78.3333	72.6027	87.6565	88.4058	69.8061	77.4775
ETV2_HUMAN.H11MO.0.B	77.2973	84.7945	55.1724	72.7273	6.04982	25	29.1667	32.8767	5.72451	21.0145	12.1884	21.6216
ETV4_HUMAN.H11MO.0.B	22.9975	29.726	10.3448	10.6061	74.3772	65.2778	26.6667	27.3973	89.6243	94.9275	55.1247	84.6847
ETV5_HUMAN.H11MO.0.C	91.4496	96.8493	10.3448	16.6667	70.8185	90.2778	74.5833	78.0822	43.4705	62.3188	33.518	41.4414
EVI1_HUMAN.H11MO.0.B	47.7641	50.5479	64.1379	54.5455	8.8968	5.55556	34.1667	36.9863	17.3524	13.0435	6.09418	12.6126
FEV_HUMAN.H11MO.0.B	52.973	55.8904	4.13793	9.09091	47.6868	58.3333	6.66667	12.3288	3.39893	3.62319	14.9584	18.9189
FEZF1_HUMAN.H11MO.0.C	41.4251	44.9315	9.65517	7.57576	79.7153	70.8333	25	23.2877	50.2683	47.8261	50.6925	72.0721
FLI1_HUMAN.H11MO.0.A	68.059	78.7671	49.6552	48.4848	22.4199	44.4444	64.1667	60.274	61.7174	74.6377	55.4017	64.8649
FOSB_HUMAN.H11MO.0.A	4.61916	7.26027	8.27586	21.2121	2.13523	0	3.33333	2.73973	1.07335	2.17391	2.21607	4.5045
FOSL2_HUMAN.H11MO.0.A	4.1769	6.9863	10.3448	25.7576	2.4911	0	3.33333	2.73973	2.68336	1.44928	0.554017	3.6036
FOXA1_HUMAN.H11MO.0.A	4.47174	3.69863	2.75862	4.54545	2.4911	2.77778	1.66667	4.10959	12.8801	23.913	16.0665	15.3153
FOXA2_HUMAN.H11MO.0.A	55.5774	57.5342	0.689655	4.54545	2.13523	2.77778	0.416667	2.73973	15.5635	24.6377	24.9307	23.4234
FOXH1_HUMAN.H11MO.0.A	28.2064	28.6301	0.689655	1.51515	0.711744	5.55556	1.66667	2.73973	5.18784	9.42029	3.87812	5.40541
FOXI1_HUMAN.H11MO.0.B	89.5332	96.0274	1.37931	4.54545	1.06762	1.38889	0.833333	0	0.178891	0	0.831025	0
FOXJ2_HUMAN.H11MO.0.C	2.01474	2.73973	12.4138	36.3636	1.42349	2.77778	43.3333	35.6164	83.542	85.5072	51.2465	63.964
FOXJ3_HUMAN.H11MO.0.A	15.3808	16.3014	5.51724	10.6061	40.2135	18.0556	7.91667	6.84932	82.4687	82.6087	25.4848	45.045
FOXK1_HUMAN.H11MO.0.A	20.0983	22.0548	64.1379	54.5455	1.06762	2.77778	7.91667	2.73973	10.1968	27.5362	21.3296	28.8288
FOXM1_HUMAN.H11MO.0.A	7.02703	6.9863	3.44828	1.51515	2.84698	4.16667	0.833333	1.36986	5.72451	13.7681	4.70914	6.30631
FOXO1_HUMAN.H11MO.0.A	5.60197	5.89041	13.1034	6.06061	29.5374	47.2222	25	19.1781	6.97674	10.8696	22.1607	28.8288
FOXO3_HUMAN.H11MO.0.B	62.0147	66.3014	53.1034	40.9091	1.42349	1.38889	0.833333	1.36986	11.8068	31.1594	9.14127	14.4144
FOXO4_HUMAN.H11MO.0.C	7.02703	9.58904	4.82759	6.06061	51.2456	38.8889	7.91667	4.10959	27.907	52.1739	8.03324	5.40541
FOXP1_HUMAN.H11MO.0.A	63.9803	68.6301	1.37931	6.06061	43.0605	25	29.1667	24.6575	9.839	18.8406	10.2493	23.4234
FOXP2_HUMAN.H11MO.0.C	61.8182	66.0274	0.689655	3.0303	0	0	2.08333	2.73973	8.05009	28.2609	7.75623	18.9189
FOXQ1_HUMAN.H11MO.0.C	13.317	15.7534	23.4483	18.1818	4.27046	15.2778	2.08333	5.47945	76.0286	79.7101	12.4654	13.5135
GABPA_HUMAN.H11MO.0.A	15.2334	18.4932	4.13793	12.1212	6.76157	23.6111	17.5	20.5479	2.32558	7.97101	3.60111	7.20721
GATA1_HUMAN.H11MO.0.A	77.2973	83.2877	13.7931	22.7273	11.3879	31.9444	41.25	36.9863	84.0787	84.058	44.8753	63.0631
GATA2_HUMAN.H11MO.0.A	76.3636	83.0137	18.6207	28.7879	15.3025	36.1111	45	38.3562	87.4776	89.8551	58.4488	82.8829
GATA3_HUMAN.H11MO.0.A	58.6241	63.5616	60	60.6061	11.032	15.2778	40.8333	32.8767	37.746	57.971	47.0914	66.6667
GATA4_HUMAN.H11MO.0.A	72.0885	77.9452	12.4138	22.7273	2.13523	1.38889	40	32.8767	26.6547	45.6522	42.9363	63.964
GATA6_HUMAN.H11MO.0.A	74.0541	79.1781	35.1724	42.4242	3.55872	11.1111	38.3333	32.8767	25.2236	47.8261	44.8753	64.8649
GCR_HUMAN.H11MO.0.A	23.5381	24.5205	82.069	83.3333	8.54093	4.16667	40.8333	41.0959	33.8104	46.3768	69.8061	86.4865
GFI1_HUMAN.H11MO.0.C	24.7174	26.4384	0.689655	1.51515	62.6335	54.1667	1.66667	0	0.894454	0.724638	1.93906	0.900901
GFI1B_HUMAN.H11MO.0.A	25.258	26.7123	0.689655	0	18.5053	22.2222	1.66667	0	74.7764	81.1594	4.98615	5.40541
GLI3_HUMAN.H11MO.0.B	92.629	97.5342	46.8966	40.9091	1.06762	4.16667	14.1667	21.9178	77.2809	60.1449	18.0055	16.2162
HEN1_HUMAN.H11MO.0.C	88.4029	93.8356	72.4138	74.2424	12.0996	9.72222	6.25	5.47945	29.517	17.3913	30.7479	31.5315
HIC1_HUMAN.H11MO.0.C	66.683	63.0137	4.82759	1.51515	1.06762	2.77778	0.416667	1.36986	62.9696	55.7971	3.3241	0.900901
HIF1A_HUMAN.H11MO.0.C	14.2998	13.8356	6.89655	6.06061	37.0107	36.1111	2.08333	1.36986	3.39893	2.89855	9.14127	18.018
HNF1A_HUMAN.H11MO.0.C	0.687961	1.09589	68.9655	60.6061	79.3594	91.6667	13.75	12.3288	77.102	81.8841	71.4681	75.6757
HNF1B_HUMAN.H11MO.0.A	0.540541	0.958904	74.4828	75.7576	62.9893	72.2222	11.25	10.9589	53.4884	66.6667	57.3407	63.0631
HNF4A_HUMAN.H11MO.0.A	24.2752	20.274	2.75862	3.0303	1.06762	1.38889	1.25	1.36986	8.76565	12.3188	14.1274	16.2162
HNF4G_HUMAN.H11MO.0.B	16.0197	15.0685	6.89655	3.0303	0.355872	0	2.91667	0	57.2451	39.1304	33.795	27.027
HNF6_HUMAN.H11MO.0.B	1.91646	1.36986	2.06897	6.06061	64.0569	56.9444	1.66667	1.36986	72.9875	78.9855	57.6177	71.1712
HSF1_HUMAN.H11MO.0.A	8.50123	7.39726	5.51724	12.1212	0	0	18.3333	17.8082	0.178891	1.44928	0.277008	0
HSF2_HUMAN.H11MO.0.A	4.52088	5.47945	4.13793	4.54545	1.06762	0	0.833333	0	0.536673	0.724638	0.831025	0.900901
HTF4_HUMAN.H11MO.0.A	89.828	94.5205	84.1379	86.3636	9.96441	8.33333	7.91667	2.73973	8.76565	9.42029	16.0665	18.9189
HXA1_HUMAN.H11MO.0.C	8.69779	11.3699	13.1034	13.6364	2.13523	2.77778	5	12.3288	17.5313	24.6377	32.687	18.9189
HXA10_HUMAN.H11MO.0.C	0.589681	1.36986	7.58621	7.57576	1.06762	1.38889	2.08333	1.36986	6.44007	7.97101	26.0388	24.3243
HXA13_HUMAN.H11MO.0.C	1.9656	2.73973	0.689655	1.51515	5.33808	1.38889	15	10.9589	1.25224	0.724638	10.5263	9.90991
HXA9_HUMAN.H11MO.0.B	65.2088	64.3836	81.3793	75.7576	63.3452	55.5556	2.5	1.36986	0.357782	2.89855	40.9972	36.9369
HXB13_HUMAN.H11MO.0.A	32.7764	31.5068	1.37931	0	0.355872	1.38889	1.66667	1.36986	11.8068	15.942	26.8698	20.7207
HXB7_HUMAN.H11MO.0.C	4.27518	5.75342	75.1724	80.303	65.4804	54.1667	1.66667	2.73973	1.07335	0.724638	2.21607	9.90991
HXB8_HUMAN.H11MO.0.C	3.04668	4.38356	75.1724	80.303	13.5231	20.8333	1.66667	1.36986	0.715564	0.724638	1.10803	3.6036
HXC9_HUMAN.H11MO.0.C	62.5553	61.7808	55.8621	37.8788	0.355872	0	0.833333	0	1.78891	4.34783	4.70914	4.5045
IKZF1_HUMAN.H11MO.0.C	46.9779	46.3014	33.1034	60.6061	3.55872	1.38889	4.16667	4.10959	3.75671	7.24638	14.6814	16.2162
INSM1_HUMAN.H11MO.0.C	64.5209	74.1096	51.7241	60.6061	16.3701	29.1667	6.66667	8.21918	13.5957	26.087	16.6205	17.1171
IRF1_HUMAN.H11MO.0.A	6.24079	8.08219	73.1034	75.7576	85.0534	95.8333	31.25	30.137	67.7996	78.9855	57.3407	63.964
IRF2_HUMAN.H11MO.0.A	6.48649	9.0411	60.6897	75.7576	79.0036	95.8333	27.0833	28.7671	57.7818	76.8116	57.0637	59.4595
IRF3_HUMAN.H11MO.0.B	8.25553	9.31507	53.1034	60.6061	86.8327	95.8333	57.5	57.5342	92.8444	92.7536	82.2715	92.7928
IRF4_HUMAN.H11MO.0.A	19.3612	22.3288	59.3103	57.5758	78.2918	90.2778	36.6667	34.2466	16.1002	22.4638	29.3629	40.5405
IRF7_HUMAN.H11MO.0.C	4.61916	5.34247	8.27586	18.1818	16.726	34.7222	46.6667	39.726	0.894454	2.17391	3.04709	7.20721
IRF8_HUMAN.H11MO.0.B	12.5307	14.5205	35.8621	43.9394	82.2064	93.0556	37.0833	36.9863	31.3059	52.8986	20.7756	23.4234
IRF9_HUMAN.H11MO.0.C	1.86732	3.15068	3.44828	12.1212	14.5907	36.1111	41.25	39.726	3.75671	4.34783	3.87812	9.90991
ISL1_HUMAN.H11MO.0.A	37.1499	47.8082	7.58621	10.6061	1.06762	0	1.66667	1.36986	1.9678	0.724638	1.66205	0.900901
ITF2_HUMAN.H11MO.0.C	89.7789	95.3425	84.1379	86.3636	12.4555	9.72222	7.08333	5.47945	4.83005	7.97101	14.1274	15.3153
JUN_HUMAN.H11MO.0.A	4.61916	7.12329	12.4138	28.7879	5.69395	4.16667	7.08333	6.84932	1.43113	2.89855	0.831025	3.6036
JUNB_HUMAN.H11MO.0.A	4.57002	7.26027	6.89655	22.7273	1.06762	0	3.33333	0	14.6691	15.942	43.7673	49.5495
JUND_HUMAN.H11MO.0.A	5.25799	7.53425	8.27586	21.2121	0.355872	0	3.75	0	2.14669	2.17391	1.10803	6.30631
KAISO_HUMAN.H11MO.0.A	58.231	60.6849	2.06897	1.51515	1.42349	8.33333	0.416667	1.36986	3.22004	2.89855	3.04709	3.6036
KLF1_HUMAN.H11MO.0.A	92.8256	97.6712	62.7586	72.7273	7.11744	19.4444	12.0833	6.84932	53.8462	55.7971	13.5734	20.7207
KLF12_HUMAN.H11MO.0.C	91.0074	96.1644	82.7586	83.3333	48.7544	40.2778	5.83333	4.10959	42.576	32.6087	10.5263	14.4144
KLF15_HUMAN.H11MO.0.A	93.0221	96.9863	82.7586	80.303	10.6762	11.1111	47.9167	42.4658	88.3721	93.4783	54.8476	61.2613
KLF3_HUMAN.H11MO.0.B	93.5627	97.8082	60.6897	72.7273	7.47331	16.6667	23.3333	30.137	28.2648	34.058	11.9114	11.7117
KLF4_HUMAN.H11MO.0.A	91.3022	96.8493	62.7586	65.1515	6.04982	16.6667	8.33333	4.10959	80.322	83.3333	13.0194	12.6126
KLF5_HUMAN.H11MO.0.A	93.3661	97.5342	66.8966	75.7576	9.60854	18.0556	22.0833	9.58904	88.551	93.4783	56.5097	69.3694
KLF6_HUMAN.H11MO.0.A	93.7101	97.5342	81.3793	83.3333	4.62633	1.38889	28.3333	23.2877	48.1216	56.5217	67.313	78.3784
KLF8_HUMAN.H11MO.0.C	73.2678	76.7123	21.3793	25.7576	1.06762	1.38889	0.833333	6.84932	22.5403	21.7391	6.37119	8.10811
KLF9_HUMAN.H11MO.0.C	93.0221	97.3973	19.3103	12.1212	1.42349	5.55556	4.16667	4.10959	68.1574	57.2464	15.5125	18.9189
LEF1_HUMAN.H11MO.0.A	5.94595	7.53425	37.2414	33.3333	60.4982	54.1667	19.5833	15.0685	83.0054	88.4058	54.0166	59.4595
LHX3_HUMAN.H11MO.0.C	0.04914	0.547945	1.37931	4.54545	0.355872	0	0	0	1.78891	1.44928	11.6343	10.8108
LYL1_HUMAN.H11MO.0.A	87.7641	91.7808	84.8276	92.4242	27.4021	27.7778	39.5833	32.8767	88.3721	92.7536	50.1385	63.964
MAF_HUMAN.H11MO.0.A	56.0197	59.589	32.4138	34.8485	5.69395	8.33333	12.5	13.6986	5.54562	10.8696	7.47922	15.3153
MAFB_HUMAN.H11MO.0.B	56.0688	58.0822	28.2759	27.2727	2.4911	4.16667	5	4.10959	80.322	77.5362	53.1856	64.8649
MAFF_HUMAN.H11MO.0.B	52.1867	59.726	13.1034	9.09091	10.3203	6.94444	5	8.21918	1.78891	2.17391	6.37119	10.8108
MAFG_HUMAN.H11MO.0.A	46.7322	50.9589	17.2414	27.2727	1.06762	0	0.833333	1.36986	4.65116	5.7971	5.26316	7.20721
MAFK_HUMAN.H11MO.0.A	14.742	19.0411	19.3103	36.3636	9.25267	9.72222	6.66667	5.47945	38.1038	36.2319	4.15512	9.90991
MAX_HUMAN.H11MO.0.A	24.6192	27.1233	4.82759	6.06061	7.82918	1.38889	25	20.5479	6.79785	6.52174	4.15512	5.40541
MAZ_HUMAN.H11MO.0.A	92.4816	96.9863	84.8276	84.8485	4.62633	5.55556	53.3333	50.6849	91.9499	93.4783	75.9003	96.3964
MBD2_HUMAN.H11MO.0.B	70.9091	80	46.8966	42.4242	2.84698	2.77778	8.33333	15.0685	5.72451	12.3188	3.87812	3.6036
MECP2_HUMAN.H11MO.0.C	42.9975	45.0685	35.8621	30.303	2.13523	1.38889	0	2.73973	30.7692	18.8406	3.04709	3.6036
MEF2A_HUMAN.H11MO.0.A	0.638821	1.23288	4.13793	9.09091	3.55872	2.77778	2.5	1.36986	0	0	21.8837	41.4414
MEF2B_HUMAN.H11MO.0.A	0.786241	1.64384	5.51724	13.6364	6.40569	2.77778	9.16667	9.58904	0	0.724638	10.5263	8.10811
MEF2C_HUMAN.H11MO.0.A	1.62162	2.19178	5.51724	9.09091	2.84698	1.38889	2.08333	0	0	0.724638	6.37119	8.10811
MEF2D_HUMAN.H11MO.0.A	0.39312	0.821918	7.58621	22.7273	45.9075	22.2222	6.25	1.36986	0	0.724638	3.87812	4.5045
MEIS1_HUMAN.H11MO.0.A	59.7052	59.726	86.2069	89.3939	64.4128	55.5556	3.75	5.47945	1.07335	0.724638	14.4044	17.1171
MEIS2_HUMAN.H11MO.0.B	6.43735	7.67123	1.37931	0	4.27046	4.16667	0.833333	0	5.9034	1.44928	9.14127	16.2162
MITF_HUMAN.H11MO.0.A	4.71744	6.57534	71.0345	78.7879	5.33808	6.94444	1.66667	5.47945	81.932	84.058	27.4238	28.8288
MXI1_HUMAN.H11MO.0.A	52.6781	52.7397	6.89655	13.6364	6.04982	6.94444	24.5833	24.6575	53.8462	35.5072	7.20222	11.7117
MYB_HUMAN.H11MO.0.A	35.1351	37.9452	24.8276	33.3333	1.42349	1.38889	2.5	2.73973	3.22004	6.52174	2.21607	3.6036
MYC_HUMAN.H11MO.0.A	20.344	19.863	15.8621	12.1212	0.711744	1.38889	4.16667	8.21918	68.873	71.7391	31.0249	40.5405
MYCN_HUMAN.H11MO.0.A	33.7592	34.3836	5.51724	15.1515	1.06762	1.38889	1.66667	6.84932	64.0429	58.6957	27.9778	47.7477
MYF6_HUMAN.H11MO.0.C	83.2432	87.9452	39.3103	31.8182	9.60854	8.33333	1.25	1.36986	3.9356	5.7971	6.37119	8.10811
MYOD1_HUMAN.H11MO.0.A	85.4545	89.3151	76.5517	77.2727	8.8968	11.1111	25	17.8082	86.941	81.8841	32.41	34.2342
MYOG_HUMAN.H11MO.0.B	89.484	94.9315	74.4828	75.7576	10.6762	12.5	38.3333	27.3973	4.83005	4.34783	10.2493	9.00901
MZF1_HUMAN.H11MO.0.B	55.6757	49.3151	64.1379	54.5455	3.20285	1.38889	12.5	15.0685	77.2809	78.2609	33.518	41.4414
NANOG_HUMAN.H11MO.0.A	3.63636	5.20548	44.8276	30.303	0.355872	1.38889	11.25	12.3288	46.3327	68.8406	22.1607	31.5315
NDF1_HUMAN.H11MO.0.A	81.6216	85.8904	69.6552	74.2424	8.8968	6.94444	29.5833	16.4384	83.542	78.9855	25.7618	23.4234
NDF2_HUMAN.H11MO.0.B	88.5504	93.5616	73.7931	80.303	3.20285	2.77778	24.5833	16.4384	83.3631	77.5362	25.4848	24.3243
NF2L1_HUMAN.H11MO.0.C	0.835381	1.36986	21.3793	16.6667	20.9964	26.3889	10	8.21918	0.357782	0	1.10803	0.900901
NF2L2_HUMAN.H11MO.0.A	8.05897	12.8767	2.75862	15.1515	11.7438	27.7778	6.66667	12.3288	58.6762	47.8261	2.21607	3.6036
NFAC1_HUMAN.H11MO.0.B	14.5455	16.7123	20.6897	42.4242	23.8434	20.8333	23.75	24.6575	50.805	61.5942	28.2548	44.1441
NFAC2_HUMAN.H11MO.0.B	5.94595	6.43836	5.51724	12.1212	1.06762	2.77778	11.6667	13.6986	3.57782	5.7971	6.37119	6.30631
NFAC3_HUMAN.H11MO.0.B	40.0491	47.5342	4.82759	1.51515	0.355872	4.16667	12.0833	13.6986	3.75671	7.97101	7.20222	8.10811
NFAC4_HUMAN.H11MO.0.C	3.39066	4.52055	4.13793	7.57576	0.711744	2.77778	4.16667	2.73973	25.5814	40.5797	34.349	42.3423
NFE2_HUMAN.H11MO.0.A	37.2973	36.8493	6.2069	15.1515	9.25267	27.7778	5	8.21918	62.6118	57.2464	11.9114	14.4144
NFIA_HUMAN.H11MO.0.C	30.9091	27.6712	3.44828	16.6667	55.516	31.9444	3.75	1.36986	1.25224	2.89855	7.75623	9.90991
NFIC_HUMAN.H11MO.0.A	57.2482	59.4521	67.5862	63.6364	63.3452	48.6111	5.41667	2.73973	76.9231	76.8116	63.1579	81.982
NFKB1_HUMAN.H11MO.1.B	8.00983	9.72603	80	90.9091	55.516	36.1111	0	2.73973	91.5921	93.4783	61.4958	80.1802
NFKB2_HUMAN.H11MO.0.B	9.04177	11.0959	83.4483	89.3939	13.1673	4.16667	0.416667	4.10959	81.7531	84.7826	47.0914	68.4685
NFYA_HUMAN.H11MO.0.A	90.2211	96.4384	0.689655	1.51515	1.06762	1.38889	0.416667	0	1.61002	0.724638	1.38504	0
NFYB_HUMAN.H11MO.0.A	90.172	96.3014	0.689655	0	1.06762	1.38889	0.833333	0	1.61002	0.724638	1.66205	1.8018
NFYC_HUMAN.H11MO.0.A	90.172	96.4384	0.689655	0	1.06762	1.38889	0.833333	0	1.43113	0.724638	1.38504	0
NKX21_HUMAN.H11MO.0.A	18.7715	16.9863	68.9655	57.5758	7.11744	11.1111	2.91667	4.10959	7.33453	9.42029	5.54017	4.5045
NKX25_HUMAN.H11MO.0.B	75.774	78.2192	7.58621	3.0303	11.7438	15.2778	52.5	47.9452	85.8676	90.5797	30.4709	25.2252
NKX28_HUMAN.H11MO.0.C	41.3759	42.1918	5.51724	3.0303	5.33808	1.38889	3.33333	2.73973	82.4687	85.5072	15.2355	11.7117
NKX31_HUMAN.H11MO.0.C	2.30958	3.15068	1.37931	9.09091	0.355872	0	3.75	5.47945	52.7728	39.1304	8.31025	8.10811
NKX32_HUMAN.H11MO.0.C	1.86732	2.46575	41.3793	40.9091	1.77936	0	0.833333	1.36986	49.5528	36.2319	0	0
NKX61_HUMAN.H11MO.0.B	1.9656	2.32877	56.5517	45.4545	0.711744	1.38889	2.5	0	13.4168	23.1884	8.86427	6.30631
NR1D1_HUMAN.H11MO.0.B	39.2138	41.7808	59.3103	71.2121	2.84698	2.77778	25.8333	19.1781	67.6208	60.1449	70.9141	88.2883
NR1H3_HUMAN.H11MO.0.B	27.371	29.863	51.7241	51.5152	1.42349	1.38889	11.6667	6.84932	19.4991	18.1159	8.58726	10.8108
NR2C1_HUMAN.H11MO.0.C	6.63391	7.53425	9.65517	4.54545	3.55872	2.77778	2.08333	1.36986	6.44007	10.1449	39.3352	65.7658
NR2C2_HUMAN.H11MO.0.B	62.457	68.2192	10.3448	10.6061	16.3701	29.1667	42.0833	39.726	45.0805	23.1884	24.3767	30.6306
NR2E3_HUMAN.H11MO.0.C	5.30713	7.39726	60.6897	54.5455	3.20285	2.77778	15.4167	13.6986	4.29338	8.69565	24.3767	31.5315
NR4A1_HUMAN.H11MO.0.A	2.9484	3.15068	12.4138	7.57576	11.032	11.1111	25	17.8082	23.4347	42.7536	38.7812	61.2613
NR4A2_HUMAN.H11MO.0.C	2.7027	2.46575	13.7931	6.06061	2.4911	11.1111	20.8333	13.6986	40.0716	57.971	47.6454	66.6667
NR5A2_HUMAN.H11MO.0.B	68.3538	70	10.3448	16.6667	0.711744	2.77778	20.4167	26.0274	10.0179	10.1449	25.7618	36.9369
NR6A1_HUMAN.H11MO.0.B	7.32187	8.63014	4.13793	3.0303	0.711744	2.77778	1.66667	0	0.536673	2.17391	40.9972	63.0631
OLIG2_HUMAN.H11MO.0.B	85.8477	91.0959	73.7931	74.2424	4.27046	5.55556	41.6667	36.9863	82.1109	86.9565	40.4432	40.5405
OSR2_HUMAN.H11MO.0.C	81.9656	86.4384	71.7241	68.1818	5.33808	6.94444	26.6667	30.137	7.51342	9.42029	5.81717	8.10811
OTX2_HUMAN.H11MO.0.A	56.3145	65.0685	43.4483	39.3939	0.711744	0	4.58333	5.47945	88.551	92.7536	39.0582	60.3604
OZF_HUMAN.H11MO.0.C	2.26044	1.50685	33.7931	21.2121	2.13523	5.55556	7.91667	4.10959	4.29338	6.52174	4.15512	4.5045
P53_HUMAN.H11MO.0.A	61.2285	64.6575	5.51724	13.6364	79.0036	86.1111	0.833333	0	10.3757	8.69565	18.5596	22.5225
P63_HUMAN.H11MO.0.A	48.4029	53.8356	4.13793	12.1212	74.0214	80.5556	0	0	4.65116	7.97101	19.1136	23.4234
P73_HUMAN.H11MO.0.A	65.9951	70.411	2.06897	10.6061	70.8185	79.1667	0.833333	0	4.11449	7.24638	19.3906	20.7207
PATZ1_HUMAN.H11MO.0.C	93.0221	96.8493	79.3103	87.8788	1.77936	4.16667	47.5	39.726	90.3399	93.4783	58.4488	71.1712
PBX1_HUMAN.H11MO.0.A	70.1229	72.7397	46.8966	30.303	3.20285	4.16667	1.25	1.36986	50.2683	44.9275	27.1468	40.5405
PBX2_HUMAN.H11MO.0.C	10.172	9.72603	33.1034	39.3939	54.4484	52.7778	3.75	9.58904	0.715564	0	2.21607	2.7027
PBX3_HUMAN.H11MO.0.A	72.0885	74.9315	48.2759	30.303	4.62633	2.77778	1.25	2.73973	51.5206	46.3768	30.1939	42.3423
PDX1_HUMAN.H11MO.0.A	8.84521	9.45205	81.3793	78.7879	69.7509	62.5	16.25	28.7671	0.357782	0	1.10803	0.900901
PEBB_HUMAN.H11MO.0.C	32.0885	41.7808	11.7241	22.7273	3.20285	4.16667	1.66667	2.73973	82.6476	78.9855	60.1108	68.4685
PIT1_HUMAN.H11MO.0.C	0.589681	0.684932	3.44828	7.57576	6.04982	2.77778	3.75	0	8.94454	3.62319	15.7895	18.9189
PKNX1_HUMAN.H11MO.0.B	70.8108	73.6986	50.3448	31.8182	3.20285	2.77778	2.08333	2.73973	23.4347	29.7101	27.1468	37.8378
PO2F1_HUMAN.H11MO.0.C	1.52334	1.09589	52.4138	28.7879	0.355872	1.38889	2.91667	2.73973	0.894454	1.44928	19.1136	31.5315
PO2F2_HUMAN.H11MO.0.A	0.835381	1.36986	2.06897	1.51515	0.355872	0	1.66667	1.36986	67.0841	56.5217	11.6343	18.018
PO3F1_HUMAN.H11MO.0.C	0.884521	1.23288	39.3103	28.7879	1.06762	0	0.833333	0	1.9678	1.44928	0.277008	4.5045
PO3F2_HUMAN.H11MO.0.A	46.5848	48.7671	2.75862	7.57576	2.4911	9.72222	2.91667	2.73973	33.0948	17.3913	13.8504	25.2252
PO5F1_HUMAN.H11MO.0.A	1.2285	2.87671	55.1724	46.9697	0.355872	1.38889	9.58333	8.21918	74.5975	78.2609	19.1136	26.1261
PPARA_HUMAN.H11MO.0.B	22.2604	25.4795	66.2069	53.0303	15.3025	29.1667	38.75	27.3973	80.5009	79.7101	74.7922	92.7928
PPARG_HUMAN.H11MO.0.A	38.6241	43.8356	25.5172	10.6061	14.9466	26.3889	39.1667	28.7671	77.2809	76.087	73.4072	90.0901
PRD14_HUMAN.H11MO.0.A	6.33907	8.21918	3.44828	12.1212	25.6228	13.8889	1.25	0	1.07335	3.62319	3.3241	0.900901
PRDM1_HUMAN.H11MO.0.A	20.8845	22.8767	75.8621	71.2121	33.0961	56.9444	28.3333	30.137	91.0555	92.029	68.4211	85.5856
PRDM6_HUMAN.H11MO.0.C	17.6904	21.2329	66.8966	65.1515	34.5196	52.7778	38.75	27.3973	87.4776	86.2319	60.1108	76.5766
PRGR_HUMAN.H11MO.0.A	18.5749	19.0411	79.3103	80.303	13.1673	18.0556	50.8333	47.9452	58.6762	51.4493	63.7119	79.2793
PTF1A_HUMAN.H11MO.0.B	88.2555	93.6986	74.4828	69.697	4.98221	9.72222	32.9167	35.6164	84.6154	82.6087	41.5512	53.1532
RARG_HUMAN.H11MO.0.B	84.8649	86.1644	36.5517	36.3636	34.8754	56.9444	2.08333	1.36986	46.8694	24.6377	62.6039	79.2793
REL_HUMAN.H11MO.0.B	8.35381	9.17808	46.8966	65.1515	1.42349	5.55556	0.833333	0	81.7531	81.1594	42.9363	61.2613
REST_HUMAN.H11MO.0.A	90.516	94.1096	66.8966	62.1212	4.27046	5.55556	16.6667	12.3288	1.25224	4.34783	5.54017	7.20721
RFX1_HUMAN.H11MO.0.B	53.0713	59.0411	31.0345	30.303	7.47331	6.94444	1.66667	2.73973	4.47227	5.7971	24.0997	33.3333
RFX5_HUMAN.H11MO.0.A	51.5971	56.3014	53.7931	56.0606	39.1459	56.9444	2.08333	1.36986	3.9356	3.62319	9.9723	14.4144
RORA_HUMAN.H11MO.0.C	37.887	36.9863	51.7241	68.1818	19.573	31.9444	37.5	36.9863	3.9356	11.5942	22.7147	21.6216
RUNX1_HUMAN.H11MO.0.A	24.57	38.0822	3.44828	3.0303	7.47331	9.72222	6.25	9.58904	2.68336	5.7971	16.0665	27.027
RUNX2_HUMAN.H11MO.0.A	74.0049	83.8356	8.96552	15.1515	58.0071	48.6111	14.1667	17.8082	4.11449	4.34783	15.2355	23.4234
RXRA_HUMAN.H11MO.0.A	63.4398	65.0685	69.6552	72.7273	14.5907	18.0556	25.4167	26.0274	86.4043	84.7826	73.4072	89.1892
RXRG_HUMAN.H11MO.0.B	4.71744	7.12329	9.65517	7.57576	10.3203	18.0556	23.75	23.2877	3.9356	5.07246	52.9086	71.1712
SALL4_HUMAN.H11MO.0.B	91.7445	96.5753	83.4483	83.3333	4.62633	4.16667	20.4167	10.9589	63.864	56.5217	24.9307	25.2252
SIX1_HUMAN.H11MO.0.A	2.7027	2.73973	0.689655	0	1.77936	1.38889	0	0	16.8157	21.0145	38.2271	42.3423
SIX2_HUMAN.H11MO.0.A	3.09582	3.42466	1.37931	3.0303	19.2171	19.4444	0	0	14.4902	20.2899	66.482	76.5766
SMAD2_HUMAN.H11MO.0.A	47.1253	48.3562	4.82759	7.57576	12.0996	20.8333	10	10.9589	26.4758	28.2609	31.5789	35.1351
SMAD3_HUMAN.H11MO.0.B	89.828	93.6986	80	86.3636	18.5053	11.1111	31.6667	27.3973	87.2987	86.9565	65.928	75.6757
SMAD4_HUMAN.H11MO.0.B	37.7887	37.9452	2.06897	7.57576	19.2171	25	8.33333	8.21918	28.2648	40.5797	47.6454	52.2523
SMCA1_HUMAN.H11MO.0.C	72.5307	75.2055	64.1379	65.1515	8.18505	23.6111	8.75	8.21918	8.05009	24.6377	12.7424	19.8198
SMCA5_HUMAN.H11MO.0.C	5.50369	7.39726	4.82759	7.57576	2.13523	2.77778	0.833333	0	64.9374	78.2609	21.3296	29.7297
SNAI1_HUMAN.H11MO.0.C	78.4275	81.5068	48.2759	50	9.25267	4.16667	27.5	16.4384	80.1431	78.2609	65.097	78.3784
SNAI2_HUMAN.H11MO.0.A	69.5823	72.3288	49.6552	30.303	11.7438	9.72222	1.66667	0	80.8587	78.2609	65.097	81.0811
SOX10_HUMAN.H11MO.0.B	12.4816	12.4658	3.44828	3.0303	4.27046	1.38889	2.08333	1.36986	86.2254	84.7826	51.8006	62.1622
SOX17_HUMAN.H11MO.0.C	3.04668	2.87671	1.37931	1.51515	1.42349	6.94444	0.833333	4.10959	84.2576	83.3333	17.1745	11.7117
SOX2_HUMAN.H11MO.0.A	12.5307	13.9726	73.7931	60.6061	15.6584	22.2222	5.83333	8.21918	47.9428	66.6667	50.1385	54.0541
SOX3_HUMAN.H11MO.0.B	13.9558	12.7397	68.2759	65.1515	7.82918	9.72222	2.08333	2.73973	6.61896	7.24638	27.7008	45.045
SOX4_HUMAN.H11MO.0.B	16.0688	16.1644	82.069	72.7273	13.5231	12.5	32.5	19.1781	45.6172	63.7681	47.0914	49.5495
SOX5_HUMAN.H11MO.0.C	0.737101	1.91781	5.51724	1.51515	85.4093	83.3333	4.16667	2.73973	1.07335	1.44928	18.2825	31.5315
SOX9_HUMAN.H11MO.0.B	13.0221	12.6027	34.4828	40.9091	3.91459	0	0.833333	0	52.415	39.1304	27.7008	35.1351
SP1_HUMAN.H11MO.0.A	94.6929	97.8082	77.931	78.7879	5.69395	5.55556	22.9167	15.0685	61.8962	52.8986	15.7895	33.3333
SP2_HUMAN.H11MO.0.A	93.0713	97.3973	51.0345	68.1818	10.3203	11.1111	28.3333	32.8767	81.932	82.6087	37.9501	50.4505
SP3_HUMAN.H11MO.0.B	93.9558	97.6712	75.8621	80.303	10.3203	12.5	29.1667	32.8767	78.3542	82.6087	35.1801	44.1441
SP4_HUMAN.H11MO.0.A	93.7592	97.9452	80.6897	81.8182	1.77936	2.77778	42.0833	42.4658	86.4043	93.4783	52.6316	57.6577
SPI1_HUMAN.H11MO.0.A	15.3808	18.9041	53.7931	59.0909	64.7687	86.1111	72.0833	69.863	86.941	93.4783	73.1302	90.991
SPIB_HUMAN.H11MO.0.A	18.9681	20.9589	4.82759	10.6061	41.637	75	52.5	52.0548	38.2826	57.2464	31.856	33.3333
SRBP1_HUMAN.H11MO.0.A	18.4275	16.8493	67.5862	48.4848	1.06762	9.72222	7.08333	1.36986	56.5295	43.4783	31.856	21.6216
SRBP2_HUMAN.H11MO.0.B	84.7174	90.9589	17.2414	13.6364	1.77936	2.77778	12.5	2.73973	63.3274	47.1014	66.759	81.982
SRF_HUMAN.H11MO.0.A	26.8796	27.5342	22.069	19.697	81.4947	86.1111	45	45.2055	1.25224	2.89855	6.09418	3.6036
SRY_HUMAN.H11MO.0.B	6.38821	9.58904	5.51724	6.06061	86.4769	83.3333	14.1667	6.84932	30.7692	18.1159	22.1607	28.8288
STA5A_HUMAN.H11MO.0.A	1.91646	2.32877	16.5517	31.8182	1.06762	0	0.416667	1.36986	69.4097	75.3623	34.349	34.2342
STA5B_HUMAN.H11MO.0.A	0.737101	0.958904	17.2414	28.7879	12.0996	25	0.833333	0	72.8086	74.6377	32.687	33.3333
STAT1_HUMAN.H11MO.0.A	4.52088	5.89041	6.89655	7.57576	11.032	12.5	2.08333	4.10959	18.7835	33.3333	8.86427	8.10811
STAT2_HUMAN.H11MO.0.A	8.35381	9.72603	52.4138	56.0606	79.3594	95.8333	36.25	31.5068	93.7388	92.029	57.3407	66.6667
STAT3_HUMAN.H11MO.0.A	4.27518	4.10959	9.65517	15.1515	1.06762	0	0.833333	2.73973	2.50447	7.97101	4.15512	5.40541
STAT4_HUMAN.H11MO.0.A	5.60197	6.57534	54.4828	42.4242	0.355872	1.38889	0.833333	0	45.7961	26.087	38.5042	51.3514
STAT6_HUMAN.H11MO.0.B	5.15971	6.43836	5.51724	6.06061	2.4911	0	3.33333	1.36986	9.48122	17.3913	31.856	45.045
SUH_HUMAN.H11MO.0.A	77.7396	81.9178	66.2069	78.7879	1.06762	2.77778	13.75	9.58904	77.9964	80.4348	66.205	85.5856
TAF1_HUMAN.H11MO.0.A	88.9926	95.4795	46.2069	50	1.06762	1.38889	25.8333	39.726	18.068	21.7391	19.1136	19.8198
TAL1_HUMAN.H11MO.0.A	78.5258	86.0274	11.7241	18.1818	10.3203	31.9444	43.75	38.3562	86.5832	87.6812	40.1662	51.3514
TBP_HUMAN.H11MO.0.A	2.26044	2.73973	0.689655	1.51515	3.20285	5.55556	14.1667	13.6986	28.9803	11.5942	2.49307	1.8018
TBX21_HUMAN.H11MO.0.A	87.715	91.5068	14.4828	12.1212	4.62633	5.55556	24.1667	23.2877	78.1753	79.7101	41.2742	43.2432
TBX3_HUMAN.H11MO.0.C	88.9435	93.2877	7.58621	7.57576	1.06762	1.38889	34.1667	31.5068	69.2308	71.0145	33.518	45.9459
TCF7_HUMAN.H11MO.0.A	11.2531	13.1507	78.6207	83.3333	50.8897	33.3333	13.3333	6.84932	26.297	46.3768	28.2548	46.8468
TEAD1_HUMAN.H11MO.0.A	10.2211	7.80822	1.37931	0	59.0747	72.2222	50	46.5753	31.127	23.1884	53.7396	48.6486
TEAD4_HUMAN.H11MO.0.A	15.7248	13.8356	0	0	60.8541	75	51.6667	47.9452	30.0537	23.913	35.4571	33.3333
TF65_HUMAN.H11MO.0.A	3.09582	5.06849	7.58621	25.7576	52.3132	36.1111	0.416667	1.36986	5.9034	6.52174	7.75623	11.7117
TF7L1_HUMAN.H11MO.0.B	6.83047	9.0411	83.4483	83.3333	70.4626	55.5556	8.33333	9.58904	21.1091	40.5797	31.3019	47.7477
TF7L2_HUMAN.H11MO.0.A	8.00983	10.6849	82.7586	84.8485	67.2598	54.1667	11.6667	9.58904	19.8569	40.5797	37.3961	44.1441
TFAP4_HUMAN.H11MO.0.A	84.8157	89.589	68.9655	75.7576	71.1744	76.3889	11.6667	6.84932	2.32558	1.44928	2.21607	1.8018
TFDP1_HUMAN.H11MO.0.C	64.7174	73.8356	4.13793	12.1212	1.06762	0	2.91667	8.21918	7.33453	11.5942	11.6343	28.8288
TFE2_HUMAN.H11MO.0.A	90.172	95.8904	84.8276	80.303	11.3879	9.72222	4.58333	2.73973	8.40787	10.8696	16.0665	13.5135
TFE3_HUMAN.H11MO.0.B	3.09582	3.56164	74.4828	77.2727	2.13523	0	2.5	6.84932	7.33453	8.69565	3.87812	7.20721
TFEB_HUMAN.H11MO.0.C	0.638821	0.958904	43.4483	53.0303	38.0783	36.1111	28.75	36.9863	1.25224	0.724638	1.10803	1.8018
TGIF1_HUMAN.H11MO.0.A	63.4398	66.3014	2.06897	0	0	0	0	0	1.25224	1.44928	0.831025	1.8018
THA11_HUMAN.H11MO.0.B	66.0442	67.1233	43.4483	33.3333	12.0996	11.1111	15.8333	17.8082	11.0912	20.2899	8.31025	9.00901
THAP1_HUMAN.H11MO.0.C	92.4324	96.8493	50.3448	60.6061	32.0285	37.5	10	5.47945	21.288	42.7536	10.5263	14.4144
TWST1_HUMAN.H11MO.0.A	27.5184	26.4384	65.5172	66.6667	3.55872	5.55556	6.66667	9.58904	1.25224	2.17391	0.554017	1.8018
TYY1_HUMAN.H11MO.0.A	3.88206	5.20548	2.06897	3.0303	0.355872	0	2.08333	1.36986	87.2987	88.4058	24.9307	24.3243
USF1_HUMAN.H11MO.0.A	7.71499	8.63014	83.4483	80.303	2.4911	5.55556	1.66667	4.10959	76.5653	78.9855	26.0388	30.6306
USF2_HUMAN.H11MO.0.A	13.9066	13.8356	83.4483	80.303	11.032	9.72222	29.1667	27.3973	9.30233	13.7681	13.5734	18.9189
VDR_HUMAN.H11MO.0.A	85.9951	87.3973	6.89655	10.6061	45.1957	25	2.91667	5.47945	8.94454	8.69565	14.4044	10.8108
VEZF1_HUMAN.H11MO.0.C	91.0074	96.1644	85.5172	89.3939	6.40569	2.77778	52.5	53.4247	81.0376	83.3333	65.097	88.2883
WT1_HUMAN.H11MO.0.C	91.7445	96.0274	73.7931	63.6364	6.04982	8.33333	51.25	50.6849	86.2254	89.1304	58.1717	67.5676
Z324A_HUMAN.H11MO.0.C	74.0541	78.7671	35.1724	40.9091	2.4911	5.55556	10	2.73973	51.3417	28.9855	9.9723	15.3153
Z354A_HUMAN.H11MO.0.C	21.3268	23.0137	17.2414	19.697	8.8968	12.5	21.6667	19.1781	3.39893	1.44928	14.1274	10.8108
ZBT14_HUMAN.H11MO.0.C	43.9803	52.3288	22.7586	9.09091	0.355872	0	0	0	0.536673	0.724638	0.277008	0.900901
ZBT17_HUMAN.H11MO.0.A	93.1204	97.2603	40.6897	48.4848	9.96441	8.33333	48.3333	41.0959	86.941	95.6522	66.759	92.7928
ZBT18_HUMAN.H11MO.0.C	68.1081	72.1918	66.8966	59.0909	7.11744	20.8333	2.91667	0	57.2451	35.5072	14.6814	22.5225
ZBT48_HUMAN.H11MO.0.C	79.1646	84.6575	11.0345	10.6061	4.27046	4.16667	4.58333	6.84932	55.9928	44.9275	11.6343	16.2162
ZBT7A_HUMAN.H11MO.0.A	46.7813	50.9589	9.65517	12.1212	69.7509	76.3889	2.5	8.21918	2.50447	10.8696	37.3961	40.5405
ZBTB6_HUMAN.H11MO.0.C	80.8845	87.3973	67.5862	75.7576	1.06762	1.38889	5.83333	5.47945	6.61896	13.0435	13.8504	10.8108
ZEB1_HUMAN.H11MO.0.A	29.828	31.3699	20.6897	10.6061	3.91459	0	5.41667	8.21918	80.322	79.7101	61.4958	74.7748
ZFP28_HUMAN.H11MO.0.C	73.5135	78.6301	33.7931	37.8788	39.1459	54.1667	46.25	43.8356	22.898	21.0145	11.0803	16.2162
ZFP42_HUMAN.H11MO.0.A	6.97789	8.76712	0	3.0303	0.355872	1.38889	5	5.47945	84.7943	80.4348	11.6343	9.00901
ZFP82_HUMAN.H11MO.0.C	8.20639	8.90411	29.6552	37.8788	36.2989	55.5556	52.0833	47.9452	30.2326	30.4348	28.5319	36.9369
ZFX_HUMAN.H11MO.0.A	67.5676	72.4658	65.5172	72.7273	89.6797	95.8333	5.83333	8.21918	61.1807	48.5507	26.3158	25.2252
ZIC1_HUMAN.H11MO.0.B	90.5651	95.6164	4.82759	10.6061	36.2989	36.1111	39.1667	47.9452	17.8891	26.087	21.3296	23.4234
ZIC3_HUMAN.H11MO.0.B	91.5971	96.1644	17.931	22.7273	20.2847	30.5556	2.91667	2.73973	9.48122	15.942	45.1524	60.3604
ZIM3_HUMAN.H11MO.0.C	11.0074	13.0137	30.3448	40.9091	28.8256	22.2222	34.1667	35.6164	37.2093	34.058	29.6399	39.6396
ZN134_HUMAN.H11MO.0.C	63.5872	65.6164	31.7241	36.3636	6.76157	13.8889	1.66667	4.10959	8.76565	12.3188	13.2964	18.9189
ZN136_HUMAN.H11MO.0.C	53.8084	55.0685	15.8621	9.09091	2.4911	6.94444	5.41667	8.21918	3.22004	8.69565	14.6814	16.2162
ZN140_HUMAN.H11MO.0.C	75.6757	74.1096	6.89655	7.57576	17.7936	15.2778	0.833333	0	35.0626	51.4493	58.1717	63.964
ZN143_HUMAN.H11MO.0.A	48.9926	53.2877	34.4828	37.8788	25.6228	13.8889	4.16667	6.84932	77.102	82.6087	38.2271	53.1532
ZN214_HUMAN.H11MO.0.C	44.914	44.5205	19.3103	15.1515	3.55872	4.16667	0	2.73973	0.894454	0.724638	1.93906	3.6036
ZN250_HUMAN.H11MO.0.C	50.516	52.4658	15.1724	12.1212	5.69395	11.1111	0.416667	2.73973	1.61002	4.34783	9.14127	4.5045
ZN257_HUMAN.H11MO.0.C	22.6536	24.6575	86.8966	78.7879	13.5231	19.4444	13.3333	19.1781	6.08229	5.7971	35.4571	58.5586
ZN260_HUMAN.H11MO.0.C	1.37592	0.958904	4.13793	1.51515	13.879	11.1111	0.833333	0	1.61002	1.44928	6.37119	6.30631
ZN263_HUMAN.H11MO.0.A	90.172	95.2055	80.6897	78.7879	9.60854	13.8889	57.5	53.4247	82.4687	87.6812	60.1108	81.0811
ZN264_HUMAN.H11MO.0.C	32.285	32.3288	4.82759	1.51515	7.11744	5.55556	30.4167	30.137	4.47227	4.34783	0.831025	2.7027
ZN274_HUMAN.H11MO.0.A	26.9779	26.9863	5.51724	9.09091	12.8114	25	5.83333	8.21918	26.4758	47.1014	33.241	53.1532
ZN281_HUMAN.H11MO.0.A	93.2187	97.5342	55.8621	69.697	2.84698	4.16667	45.4167	41.0959	89.8032	96.3768	56.2327	72.973
ZN317_HUMAN.H11MO.0.C	18.4275	20.274	25.5172	21.2121	2.13523	4.16667	13.75	9.58904	3.39893	3.62319	5.26316	4.5045
ZN320_HUMAN.H11MO.0.C	88.2064	92.1918	82.069	78.7879	1.77936	4.16667	10	9.58904	86.0465	84.058	72.5762	89.1892
ZN322_HUMAN.H11MO.0.B	76.2654	81.7808	7.58621	12.1212	70.4626	70.8333	24.1667	34.2466	76.5653	81.1594	67.867	77.4775
ZN329_HUMAN.H11MO.0.C	87.1744	91.6438	5.51724	9.09091	67.9715	76.3889	1.66667	0	48.3005	52.8986	4.43213	6.30631
ZN331_HUMAN.H11MO.0.C	67.715	71.2329	17.931	40.9091	74.3772	63.8889	10.8333	6.84932	21.288	21.7391	35.4571	46.8468
ZN335_HUMAN.H11MO.0.A	81.5233	87.6712	17.931	25.7576	79.3594	80.5556	26.6667	28.7671	18.068	19.5652	21.8837	26.1261
ZN341_HUMAN.H11MO.0.C	91.5971	96.5753	56.5517	69.697	46.6192	34.7222	57.9167	60.274	41.6816	56.5217	44.0443	64.8649
ZN350_HUMAN.H11MO.0.C	78.9189	80.8219	5.51724	3.0303	19.2171	25	37.5	42.4658	67.6208	54.3478	15.2355	16.2162
ZN384_HUMAN.H11MO.0.C	7.46929	9.86301	4.13793	10.6061	4.62633	4.16667	37.5	42.4658	49.5528	25.3623	8.58726	11.7117
ZN394_HUMAN.H11MO.0.C	4.02948	4.79452	25.5172	25.7576	33.0961	48.6111	14.5833	19.1781	36.3148	50	65.097	68.4685
ZN418_HUMAN.H11MO.0.C	83.9312	90.274	82.7586	78.7879	20.6406	40.2778	13.75	13.6986	5.00894	13.7681	18.0055	23.4234
ZN436_HUMAN.H11MO.0.C	41.1794	48.0822	33.1034	54.5455	6.04982	8.33333	10.4167	15.0685	10.9123	13.0435	17.4515	21.6216
ZN449_HUMAN.H11MO.0.C	89.6314	93.8356	60	39.3939	6.40569	5.55556	7.5	9.58904	8.76565	14.4928	19.6676	23.4234
ZN467_HUMAN.H11MO.0.C	92.973	96.8493	81.3793	83.3333	13.1673	5.55556	52.0833	49.3151	94.0966	94.2029	82.5485	92.7928
ZN490_HUMAN.H11MO.0.C	26.1425	31.9178	21.3793	21.2121	2.4911	1.38889	0.833333	0	85.5098	84.7826	17.1745	27.9279
ZN502_HUMAN.H11MO.0.C	1.27764	2.87671	0	0	9.25267	20.8333	1.66667	1.36986	74.2397	71.0145	27.4238	27.9279
ZN528_HUMAN.H11MO.0.C	33.5627	35.0685	48.2759	50	3.55872	4.16667	14.1667	12.3288	85.6887	81.1594	26.3158	29.7297
ZN547_HUMAN.H11MO.0.C	52.0885	56.1644	2.06897	1.51515	19.2171	27.7778	12.0833	8.21918	17.1735	7.97101	3.60111	8.10811
ZN554_HUMAN.H11MO.0.C	92.0393	96.3014	72.4138	80.303	1.77936	5.55556	24.5833	20.5479	17.3524	15.2174	27.1468	36.036
ZN563_HUMAN.H11MO.0.C	91.0074	96.0274	35.8621	57.5758	6.76157	4.16667	4.16667	6.84932	18.7835	36.9565	25.2078	38.7387
ZN582_HUMAN.H11MO.0.C	5.70025	5.89041	0.689655	1.51515	16.726	23.6111	7.08333	5.47945	1.07335	0	3.04709	5.40541
ZN586_HUMAN.H11MO.0.C	16.9042	19.0411	11.7241	22.7273	2.13523	9.72222	42.0833	46.5753	59.7496	60.1449	42.9363	45.9459
ZN667_HUMAN.H11MO.0.C	88.9926	93.2877	16.5517	39.3939	42.3488	33.3333	38.75	39.726	9.839	11.5942	3.3241	4.5045
ZN680_HUMAN.H11MO.0.C	11.4005	13.1507	61.3793	65.1515	7.82918	4.16667	44.5833	47.9452	3.75671	8.69565	19.3906	15.3153
ZN708_HUMAN.H11MO.0.C	25.602	28.6301	23.4483	25.7576	2.13523	4.16667	0.833333	1.36986	64.0429	60.8696	19.3906	21.6216
ZN768_HUMAN.H11MO.0.C	88.5012	90.9589	60.6897	59.0909	21.7082	26.3889	2.91667	1.36986	55.9928	52.8986	18.5596	28.8288
ZN770_HUMAN.H11MO.0.C	91.5971	96.5753	90.3448	93.9394	9.60854	11.1111	18.75	12.3288	54.2039	73.913	36.2881	54.0541
ZN816_HUMAN.H11MO.0.C	82.457	85.4795	57.2414	71.2121	4.27046	2.77778	35.4167	35.6164	89.4454	94.2029	50.6925	53.1532
ZNF41_HUMAN.H11MO.0.C	18.7224	22.1918	25.5172	37.8788	9.96441	16.6667	26.25	20.5479	30.2326	42.7536	71.4681	85.5856
ZNF76_HUMAN.H11MO.0.C	80.3931	86.7123	13.7931	24.2424	17.0819	16.6667	3.75	4.10959	86.7621	92.029	54.2936	81.982
ZNF8_HUMAN.H11MO.0.C	1.86732	3.28767	4.13793	6.06061	6.76157	6.94444	7.08333	8.21918	0.894454	1.44928	3.3241	1.8018
ZNF85_HUMAN.H11MO.0.C	8.00983	9.45205	11.7241	6.06061	1.77936	4.16667	9.16667	6.84932	5.54562	13.7681	19.3906	23.4234
ZSC22_HUMAN.H11MO.0.C	89.9263	94.5205	34.4828	33.3333	1.42349	2.77778	41.25	41.0959	47.7639	32.6087	20.4986	20.7207
ZSC31_HUMAN.H11MO.0.C	72.2359	79.1781	55.1724	53.0303	8.54093	1.38889	26.6667	23.2877	14.3113	24.6377	36.5651	56.7568
