## Supplementary Table 5 for "Endogenous retroviruses are a source of enhancers with oncogenic potential in acute myeloid leukaemia"

### Sheet: K562
	baseMean	log2FoldChange	lfcSE	stat	pvalue	padj	dCas9 peak
ENTHD1	505.861	2.18012	0.214539	10.1619	2.93403e-24	3.97179e-21
MYO16	439.627	1.85351	0.208399	8.89405	5.89206e-19	6.64673e-16
KIT	136.439	1.1742	0.258681	4.53918	5.6474e-06	0.0022485
RP11-134O21.1	82.5511	0.998797	0.2527	3.9525	7.73393e-05	0.0222754
HMGCS1	3118.47	0.987642	0.257138	3.8409	0.000122585	0.0325379
PTGER3	1131.58	0.976084	0.19027	5.12999	2.89764e-07	0.000156901
ME1	607.284	0.901315	0.225865	3.9905	6.59334e-05	0.020285
LSS	758.811	0.723602	0.193346	3.74252	0.000182187	0.0438086
PCSK9	2192.41	0.652391	0.168248	3.87755	0.000105514	0.0291498
FLOT2	2009.4	-0.737175	0.18301	-4.02806	5.62387e-05	0.0177047	LTR2B
MRPL20	656.032	-0.799277	0.213831	-3.73789	0.000185574	0.0438086	LTR2B
PTPRJ	794.624	-0.803364	0.208939	-3.84497	0.000120566	0.0325379
ZNF468	231.007	-0.845124	0.209295	-4.03796	5.39185e-05	0.0173784	LTR2B
ARAP3	557.881	-0.861828	0.198288	-4.34635	1.38422e-05	0.00506436
CTD-3099C6.9	73.2387	-0.887785	0.237692	-3.73502	0.0001877	0.0438086
SLCO2B1	179.065	-0.897279	0.225197	-3.98441	6.76477e-05	0.0203499
CATSPERB	21.4623	-0.950109	0.249953	-3.80115	0.000144028	0.0367869
CD52	536.958	-0.988682	0.236052	-4.18841	2.80913e-05	0.00927492
LINC01215	125.886	-1.00514	0.262627	-3.82725	0.000129585	0.0337345
INPP5D	146.403	-1.00772	0.269776	-3.7354	0.000187417	0.0438086
SSX2B	368.661	-1.01372	0.233938	-4.3333	1.46892e-05	0.00523284
MAML3	37.4634	-1.02966	0.272633	-3.7767	0.000158918	0.0398385
APOBR	184.734	-1.05927	0.269235	-3.93438	8.34114e-05	0.0235237
C10orf54	768.778	-1.08336	0.27226	-3.97912	6.91716e-05	0.020356
WAS	139.666	-1.15253	0.273952	-4.20706	2.58715e-05	0.00875558
NNMT	57.206	-1.15447	0.255584	-4.51698	6.27272e-06	0.00242611
MS4A3	333.736	-1.16445	0.272525	-4.27282	1.9302e-05	0.00669977	LTR2
FAM89A	509.74	-1.18288	0.246028	-4.80791	1.52514e-06	0.00073735
AC020571.3	39.6477	-1.18627	0.271022	-4.37701	1.20316e-05	0.00452422
COL6A3	682.816	-1.19296	0.260615	-4.57746	4.70665e-06	0.00199106
IL18RAP	111.146	-1.23134	0.268804	-4.58081	4.63185e-06	0.00199106
CD24	1606.21	-1.2322	0.266429	-4.62486	3.74847e-06	0.00169144
RP11-215G15.5	74.9735	-1.24728	0.273688	-4.55731	5.18119e-06	0.00212538
VWA1	59.8116	-1.29698	0.274287	-4.72854	2.26141e-06	0.00105561	LTR2B
MARCKS	149.407	-1.31506	0.267858	-4.90956	9.12832e-07	0.000475269
CORO1A	208.588	-1.31964	0.272894	-4.83573	1.32661e-06	0.000665124
FYB	345.536	-1.36803	0.250857	-5.45344	4.94054e-08	3.04001e-05
AC079466.1	2137.9	-1.41539	0.265555	-5.32992	9.82557e-08	5.78299e-05
ZNF44	86.1781	-1.43122	0.273939	-5.22458	1.74554e-07	9.84558e-05
RPS23	9788.98	-1.43328	0.180656	-7.93377	2.12594e-15	2.05563e-12	LTR2B
ACAP1	80.3658	-1.49628	0.265925	-5.62669	1.83696e-08	1.18414e-05
ZNF586	80.8298	-1.50952	0.256443	-5.88638	3.94747e-09	2.67184e-06	LTR2B
TNS4	24.4169	-1.52179	0.253876	-5.99424	2.04443e-09	1.4566e-06	LTR2
PAQR8	279.615	-1.68336	0.274183	-6.13957	8.27443e-10	6.22283e-07
FAM49A	248.695	-1.85225	0.252866	-7.32503	2.38851e-13	2.15555e-10
IL12RB2	30.2862	-1.92585	0.272577	-7.06536	1.60203e-12	1.27569e-09
RP11-717F1.1	202.761	-1.9799	0.274402	-7.21531	5.38115e-13	4.55279e-10
APOL1	233.424	-2.19645	0.274407	-8.00437	1.20082e-15	1.25043e-12	LTR2B
IL23R	390.367	-2.4269	0.257388	-9.42893	4.14282e-21	5.0983e-18	LTR2B
ZNF611	181.672	-2.95373	0.270635	-10.9141	9.87371e-28	1.48512e-24	LTR2B
LRCH2	101.836	-3.07885	0.274124	-11.2316	2.85319e-29	4.82795e-26
RP11-514O12.4	140.871	-3.16047	0.267005	-11.8368	2.5199e-32	4.87313e-29
APOE	1557.94	-3.46353	0.208759	-16.591	8.09401e-62	5.47843e-58	LTR2
RNASET2	346.043	-3.52069	0.249738	-14.0976	3.93128e-45	1.33044e-41	LTR2B
SEPP1	124.515	-3.55914	0.266344	-13.363	9.94971e-41	2.24482e-37
CTB-129P6.7	109.312	-3.58373	0.263531	-13.5989	4.06655e-42	1.10098e-38
ZNF320	172.185	-3.82501	0.261678	-14.6172	2.18044e-48	9.83886e-45	LTR2B
APOC1	1174.34	-5.0478	0.242491	-20.8164	3.07243e-96	4.15915e-92	LTR2

### Sheet: OCI-AML3
	baseMean	log2FoldChange	lfcSE	stat	pvalue	padj	dCas9 peak (K562)
SULT1B1	158.569	1.36033	0.299032	4.54913	5.38691e-06	0.003527
ART3	224.662	1.30103	0.297087	4.37928	1.19074e-05	0.00581764
HGF	171.797	1.27064	0.296423	4.28658	1.81445e-05	0.00730047
LPL	240.434	1.2528	0.305574	4.09982	4.13475e-05	0.012665
TUBB4A	245.303	1.23048	0.263544	4.66895	3.02738e-06	0.00260807
PDK4	25.3596	1.17787	0.310835	3.78935	0.00015104	0.032255
GNAI1	275.92	1.12984	0.248423	4.54806	5.41425e-06	0.003527
SLC1A3	117.751	1.12701	0.310841	3.62569	0.000288191	0.0430855
THBS1	51.0912	1.12612	0.301185	3.73896	0.000184783	0.0361119
PERP	158.547	1.1207	0.258703	4.332	1.47761e-05	0.00631677
PTGER3	406.537	1.09763	0.297075	3.69477	0.000220082	0.0391459
SERPINB9	488.446	1.0171	0.237929	4.27482	1.91288e-05	0.00747663
EPAS1	338.577	1.01269	0.222564	4.55013	5.36121e-06	0.003527
SDC3	239.578	1.00262	0.234993	4.26657	1.98498e-05	0.00754291
TRIM36	113.467	0.995103	0.277475	3.58628	0.00033543	0.0477988
MARCKS	525.413	0.98321	0.268288	3.66476	0.000247571	0.0394715
DZIP1	628.266	0.942864	0.227441	4.14553	3.39035e-05	0.0112145
CCDC113	124.183	0.937416	0.255188	3.67344	0.000239306	0.0394715
TEAD1	171.658	0.935601	0.259129	3.61056	0.000305536	0.0444652
SESTD1	278.666	0.934423	0.256157	3.64785	0.000264446	0.0415819
MLK4	532.24	0.931955	0.223135	4.17665	2.95834e-05	0.0101175
FAM198B	184.562	0.931206	0.260683	3.57217	0.00035403	0.0494582
EPB41L2	1852.18	0.913536	0.185825	4.9161	8.82847e-07	0.00134193
HIST1H2BI	134.799	0.910394	0.24048	3.78573	0.000153258	0.032255
NGFRAP1	1064.57	0.89906	0.238244	3.77369	0.000160853	0.0333405
SPIRE1	459.17	0.897115	0.195699	4.58415	4.55845e-06	0.003527	LTR2
DPP4	434.956	0.893099	0.250327	3.56773	0.000360084	0.0497571
NEGR1	736.319	0.890822	0.247321	3.60189	0.000315909	0.0454909
AMOTL1	849.263	0.883893	0.227639	3.88288	0.000103228	0.025217
BMPR1A	374.015	0.879496	0.240026	3.66417	0.000248139	0.0394715
PROSER1	401.935	0.866969	0.22742	3.81219	0.000137742	0.0303921
MBOAT2	359.356	0.849763	0.230411	3.68804	0.00022599	0.0392247
PFKM	593.053	0.837855	0.207207	4.04357	5.26428e-05	0.0150032
AKT3	787.614	0.816374	0.221393	3.68744	0.000226517	0.0392247
PLTP	977.627	0.81042	0.212523	3.81333	0.000137107	0.0303921
ZNF254	264.456	0.801745	0.220451	3.63685	0.000275996	0.0419513
SLAIN1	1825.98	0.791645	0.165598	4.78053	1.74834e-06	0.00172653
CYSLTR1	1300.29	0.678202	0.184371	3.67847	0.00023464	0.0394715
SMAD5	1113.21	0.655399	0.174569	3.75439	0.000173764	0.0344507
ANKLE1	582.648	-0.876056	0.240391	-3.6443	0.000268121	0.0416443
LINC00925	189.994	-0.895506	0.240195	-3.72824	0.000192819	0.0366356
JUND	1492.99	-0.90385	0.220555	-4.09807	4.16611e-05	0.012665
CDKN2C	822.26	-0.907063	0.246364	-3.68181	0.000231586	0.0394715
ARMC5	347.349	-0.914157	0.225384	-4.05601	4.99185e-05	0.0145295
ALDH16A1	887.817	-0.922444	0.247737	-3.72349	0.000196488	0.0368214
SLC4A11	147.299	-0.961277	0.269117	-3.57197	0.000354306	0.0494582
TUBA4A	391.348	-0.96166	0.255548	-3.76313	0.000167799	0.0341209
ICAM3	410.922	-0.971173	0.264934	-3.66571	0.000246649	0.0394715
CXXC5	340.412	-0.975943	0.269278	-3.62429	0.000289756	0.0430855
PVRL2	622.37	-1.02103	0.233768	-4.36772	1.25553e-05	0.00592263
E2F7	178.957	-1.05676	0.290189	-3.64162	0.000270932	0.0416443
ITGB7	206.693	-1.06593	0.223041	-4.77905	1.76127e-06	0.00172653
SLFN13	351.978	-1.07253	0.23886	-4.49021	7.11534e-06	0.00389351
ASRGL1	89.0068	-1.07609	0.289802	-3.71319	0.000204666	0.0378356	LTR2B
MLC1	1808.23	-1.07742	0.267733	-4.02423	5.71631e-05	0.015959
LIN7A	251.236	-1.08882	0.300979	-3.6176	0.000297346	0.0437386
ANXA2R	101.305	-1.08919	0.286625	-3.80004	0.000144672	0.0314144
FAAH	139.372	-1.11211	0.289413	-3.84263	0.000121724	0.0282235
CEP162	123.753	-1.11753	0.284893	-3.92265	8.75804e-05	0.0222051
RP11-588H23.3	83.7619	-1.14001	0.30857	-3.69448	0.000220339	0.0391459
S1PR4	300.715	-1.14859	0.312986	-3.66979	0.000242751	0.0394715
GOLGA8N	360.816	-1.15195	0.306332	-3.76045	0.000169607	0.0341209
CASC10	111.285	-1.15669	0.309665	-3.7353	0.000187492	0.0361253
HSH2D	992.629	-1.1571	0.302117	-3.82998	0.000128156	0.0292195
AQP3	91.7819	-1.15833	0.283055	-4.09225	4.27214e-05	0.012705
ABTB2	57.8913	-1.16285	0.313974	-3.70366	0.000212514	0.0387626
PLAU	209.368	-1.16604	0.244023	-4.7784	1.76691e-06	0.00172653
PRRG4	284.016	-1.1663	0.293403	-3.97507	7.03573e-05	0.0185094
APOC1	109.313	-1.16697	0.302208	-3.86149	0.0001127	0.0265816	LTR2
SHOX2	389.711	-1.18447	0.30624	-3.86778	0.000109829	0.026359
TRPM4	459.382	-1.18702	0.26904	-4.41207	1.02387e-05	0.00518761
ECM1	113.091	-1.21213	0.304831	-3.9764	6.99655e-05	0.0185094
PRSS57	1755.08	-1.21563	0.305218	-3.98282	6.81015e-05	0.0185094
HOXA7	106.26	-1.21583	0.310006	-3.92196	8.783e-05	0.0222051
BIK	113.8	-1.22512	0.312687	-3.91803	8.92747e-05	0.0222051	Other
LGALS9	952.58	-1.23325	0.271839	-4.5367	5.7142e-06	0.00355319
KDM5D	200.783	-1.24994	0.294439	-4.24517	2.18426e-05	0.00807586
CORO2A	241.628	-1.2529	0.268436	-4.6674	3.05037e-06	0.00260807
SLC29A2	189.942	-1.25632	0.303313	-4.14199	3.44304e-05	0.0112145
AC010889.2	167.115	-1.26057	0.298121	-4.22838	2.35376e-05	0.00825627
AC010889.1	158.216	-1.26515	0.298471	-4.23878	2.24739e-05	0.00809062
METTL7B	377.452	-1.27193	0.262248	-4.85008	1.23414e-06	0.00153482
ITPR3	215.204	-1.27804	0.309011	-4.13591	3.5355e-05	0.0112478
GOLGA8K	95.0039	-1.27837	0.297151	-4.30209	1.69196e-05	0.00701392
ST14	465.979	-1.32955	0.305322	-4.35459	1.33314e-05	0.00607911
APOC2	581.441	-1.34072	0.296362	-4.52391	6.07068e-06	0.00359353	LTR2
APOC4-APOC2	578.24	-1.34648	0.295474	-4.55704	5.18799e-06	0.003527	LTR2
HMX2	49.9189	-1.36144	0.313249	-4.34619	1.38525e-05	0.00611297
ELOVL6	198.544	-1.38155	0.309517	-4.46356	8.0608e-06	0.00424122
GPR183	60.1628	-1.39674	0.309294	-4.51591	6.30443e-06	0.00359353
CSPG4	598.675	-1.43378	0.295167	-4.85752	1.18863e-06	0.00153482
BZRAP1	1341.59	-1.47694	0.26293	-5.61725	1.94022e-08	8.8474e-05
MPO	216.546	-1.47974	0.266476	-5.55302	2.80774e-08	9.60246e-05
GPR85	200.319	-1.49102	0.301927	-4.93836	7.87836e-07	0.00134193
PLD4	402.212	-1.49133	0.276687	-5.38995	7.04777e-08	0.000192827
HMX3	56.2859	-1.54768	0.314105	-4.92726	8.33902e-07	0.00134193
CCNA1	178.871	-1.55603	0.297401	-5.23211	1.67589e-07	0.000382102
GPR114	224.653	-1.61108	0.260288	-6.1896	6.03169e-10	4.12567e-06
GAS6	887.737	-1.62201	0.235911	-6.87551	6.17666e-12	8.44967e-08
