## Supplementary Table 6 for "Endogenous retroviruses are a source of enhancers with oncogenic potential in acute myeloid leukaemia"

### Sheet: Sheet1
	family	ID	chr	start	end	strand	gene name	gene ID	distance to TSS*	position	evidence
	LTR2B	LTR2B_1	chr1	1412251	1412721	-	MRPL20	ENSG00000242485	4938	upstream	CRISPRi
	LTR2B	LTR2B_2	chr1	1418377	1418852	-	VWA1	ENSG00000179403	17575	upstream	CRISPRi
	LTR2B	LTR2B_9	chr1	67214742	67215224	+	IL23R	ENSG00000162594	7126	intron	CRISPRi
	LTR2B	LTR2B_33	chr1	220718007	220718504	+	MARC2	ENSG00000117791	29721	upstream	DHS-RNA correlation
	LTR12C	LTR12C_199	chr2	26814288	26815587	+	CENPA	ENSG00000115163	28291	downstream	DHS-RNA correlation
	LTR5_Hs	LTR5_Hs_93	chr2	127542574	127543549	-	MYO7B	ENSG00000169994	54641	upstream	DHS-RNA correlation
	LTR12C	LTR12C_301	chr2	162327932	162328118	+	GCA	ENSG00000115271	15970	upstream	DHS-RNA correlation
	LTR12C	LTR12C_430	chr3	49181796	49183179	-	LAMB2	ENSG00000172037	48678	upstream	DHS-RNA correlation
	LTR12C	LTR12C_740	chr4	113772162	113773491	+	CAMK2D	ENSG00000145349	10235	upstream	DHS-RNA correlation
	LTR12C	LTR12C_870	chr5	23951094	23952511	+	C5orf17	ENSG00000248874	0	promoter	DHS-RNA correlation
	LTR2B	LTR2B_107	chr5	82273283	82273743	-	RPS23	ENSG00000186468	4834	3' UTR	CRISPRi
	LTR5B	LTR5B_141	chr6	42893670	42894666	-	RPL7L1	ENSG00000146223	14052	downstream	CRISPR
	LTR12C	LTR12C_1153	chr6	52961661	52962984	-	GSTA4	ENSG00000170899	32394	downstream	DHS-RNA correlation
	LTR2B	LTR2B_134	chr6	166958280	166958758	-	RNASET2	ENSG00000026297	1578	upstream	CRISPRi
	LTR12C	LTR12C_1266	chr7	12555201	12556721	-	SCIN	ENSG00000006747	13856	upstream	DHS-RNA correlation
	LTR12C	LTR12C_1411	chr8	13153068	13154754	-	DLC1	ENSG00000164741	19594	upstream	DHS-RNA correlation
	LTR12C	LTR12C_1476	chr8	80231625	80233468	+	TPD52	ENSG00000076554	167073	upstream	DHS-RNA correlation
	LTR5B	LTR5B_247	chr11	59136290	59137263	+	FAM111B	ENSG00000189057	29054	downstream	DHS-RNA correlation
	LTR12C	LTR12C_1943	chr11	60019387	60020781	-	MS4A3	ENSG00000149516	35806	upstream	DHS-RNA correlation
	LTR2	LTR2_576	chr11	60108515	60108972	-	MS4A3	ENSG00000149516	51928	downstream	CRISPRi
	LTR2B	LTR2B_224	chr11	62325786	62326267	+	ASRGL1	ENSG00000162174	11181	upstream	CRISPRi
	LTR12C	LTR12C_2124	chr12	116660542	116661920	+	AC125603.2	ENSG00000257883	0	promoter	DHS-RNA correlation
	LTR5B	LTR5B_280	chr14	88024340	88025306	+	GALC	ENSG00000054983	31069	upstream	DHS-RNA correlation
	LTR12C	LTR12C_2333	chr15	29159052	29160438	-	APBA2	ENSG00000034053	272892	downstream	DHS-RNA correlation
	LTR5B	LTR5B_308	chr16	31505137	31505539	+	AHSP	ENSG00000169877	22325	upstream	DHS-RNA correlation
	LTR2B	LTR2B_279	chr17	28893594	28894064	+	FLOT2	ENSG00000132589	3615	intron	CRISPRi
	LTR2	LTR2_741	chr17	40498996	40499458	+	TNS4	ENSG00000131746	2139	intron	CRISPRi
	LTR12C	LTR12C_2550	chr19	15899614	15900620	+	AC005336.3	ENSG00000279717	0	promoter	DHS-RNA correlation
	LTR2B	LTR2B_289	chr19	20161441	20161909	+	ZNF486	ENSG00000256229	5365	upstream	CRISPRi
	LTR2B	LTR2B_292	chr19	20664478	20664959	-	ZNF626	ENSG00000188171	2885	upstream	DHS-RNA correlation
	LTR2	LTR2_811	chr19	44913971	44914427	+	APOC1	ENSG00000130208	442	upstream	CRISPR; CRISPRi
	LTR2B	LTR2B_297	chr19	52735280	52735746	+	ZNF611	ENSG00000213020	207	upstream	CRISPR; CRISPRi
	LTR2B	LTR2B_298	chr19	52898524	52898997	-	ZNF320	ENSG00000182986	840	upstream	CRISPRi
	LTR5B	LTR5B_400	chr19	52936054	52937035	+	ZNF321P	ENSG00000213801	5566	upstream	CRISPR
	LTR2B	LTR2B_304	chr19	57768406	57768865	-	ZNF586	ENSG00000083828	790	upstream	CRISPRi
	LTR12C	LTR12C_2628	chr22	25752686	25753930	+	MYO18B	ENSG00000133454	10528	intron	DHS-RNA correlation
	LTR2B	LTR2B_317	chr22	36250235	36250718	+	APOL1	ENSG00000100342	2292	upstream	CRISPRi
	LTR13A	LTR13A_185	chr22	43103928	43104854	-	BIK	ENSG00000100290	5894	upstream	CRISPR
	* The affected TSS was identified based on RNA-seq data and associated de novo transcriptome assemblies (Blueprint data for DHS-RNA correlation; CRISPRi RNA-seq for the remaining)
