## Supplementary Table 7 for "Endogenous retroviruses are a source of enhancers with oncogenic potential in acute myeloid leukaemia"

### Sheet: Sheet1
	Name	Sequence
RT-qPCR primers	GAPDH_RT_F	AGCCACATCGCTCAGAACAC
	GAPDH_RT_R	GCCCAATACGACCAAATCC
	APOC1_RT_F	GTCGATCGTCTTGGAAGGCC
	APOC1_RT_R	ACTCTGTTTGATGCGGCTGA
	APOC1_RT_F_RT_2	CTGGTGGTGGTTCTGTCGAT
	APOC1_RT_R_RT_2	CCTTCACTTTCTGAAATGTCTCTGA
	RPL7L1_RT_F	CCCAACGGTTTGACAGACCA
	RPL7L1_RT_R	CGCACCTTGTCACGTTTCTG
	ZNF321_RT_F	TTGAAACGTCCGGGTGAGAG
	ZNF321_RT_R	TTGCGCTGTGGATGAGAACT
	ZNF320_RT_F	AGAGTCCTCTGAGCAGGGTC
	ZNF320_RT_R	AAGCAAAGGAGTCGGGGATG
	ZNF888_RT_F	TCAGGGATGGCTCTTCCTCA
	ZNF888_RT_R	GGCCACATCCCTGAATGTCA
	BIK_RT_F	GTCCTGGGTGTCCTGCGAA
	BIK_RT_R	GTTCCAGCACTATCTCGGGG
	ZNF611_RT_F	CGTGAGGAAGCAGCTCAGAA
	ZNF611_RT_R	CCTCTGTGAAGGGTTCAGGC
	ZNF600_RT_F	TGAGTTTTGCTCTGCCTTGGA
	ZNF600_RT_R	CCTGGCTCCTTTCCTTTCCTC
	ZNF83_RT_F	TGACTTCTAAGGACTCTTGGTACA
	ZNF83_RT_R	GGAGACCAGGTTCCTATAATTCTCC
Genotyping primers	APOC1_F	GTCATCCAGCTAAGGCGACC
	APOC1_R	CTCCTGAGCCTTCCCCTGAC
	APOC1_I	GGGCCTGGTGGTTAAAGATTG
	RPL7L1_F	TGTGGTTATGTGTGGGAATTACCT
	RPL7L1_R	CACCAGCTCCGAAGAGACAG
	RPL7L1_I	TTTCTGCAGTGCATTGTGCC
	ZNF321_F	AGCGAGACAGGAAAAGAGGC
	ZNF321_R	GCGATGATGCTCTAGTGGCT
	ZNF321_I	CAGGTCCTCACTTGCTGACC
	BIK_F	TGTGAAGCCTCAGCAGAAGC
	BIK_R	CATCCTGCGCCGCTCATATA
	BIK_I	ATGGCCTGGTTTTTCCTCGG
	ZNF611_F	CAAAGGAAGACGCCGGAGAA
	ZNF611_R	CCTTCCGGAGTGAATGGACA
	ZNF611_I	GAGAGACCCTCTGACATTGTT
CRISPR sgRNAs	APOC1 5' sgRNA1	CAAGGCTGTCTTCTTAAGGG
	APOC1 3' sgRNA1	AGAGGTGAGAGTGCTGAACG
	APOC1 3' sgRNA2	CCTCCTGCTACATTCTGAGT
	RPL7L1 5' sgRNA1	ATGGTCAGTTTCCTCCAGAC
	RPL7L1 5' sgRNA2	AGAATTAGTGAATCCACGTG
	RPL7L1 3' sgRNA1	AGAACGGGCCATAACGACGA
	RPL7L1 3' sgRNA2	GTCAAAAAGGGGGATATGTA
	ZNF321 5' sgRNA1	GAGCTCTGTGGTGCACCGTG
	ZNF321 5' sgRNA2	GAACTTTCTACATATTGGTC
	ZNF321 3' sgRNA1	GACAGGACCCCTTCACAAAG
	ZNF321 3' sgRNA2	GCATGCTCGCGTGTTGTGAC
	BIK 5' sgRNA1	TTCAAGGAGAAGCCTATCGG
	BIK 5' sgRNA2	TTCTTCAACAGCTATACAGC
	BIK 3' sgRNA1	AGAAAGCCACCCAGTTGCAG
	BIK 3' sgRNA2	GTGGCTTTCTGCCCACACTT
	ZNF611 5' sgRNA1	AAACCTGAAAACAGAGACGC
	ZNF611 5' sgRNA2	AAACAGAGACGCTGGGAGCG
	ZNF611 3' sgRNA1	TGACATGGTACATACCGCCC
	ZNF611 3' sgRNA2	CCTGCTACACTGTAATTGTC
CRISPRi sgRNAs	LTR2B sgRNA1	TTAACTACTGGGTTTAGGCC
	LTR2B sgRNA2	TAGTGTTGTGAGCCCTTAAA
	LTR2B sgRNA3	GACACCGAGTTGTAGAAGGA
	LTR2B sgRNA4	CTTTATTCAGCTGGGAGCAT
ChIP-qPCR primers	LTR2B_F	GCCTGGCCTAAACCCAGTAG
	LTR2B_R	TATTCAGCTGGGAGCATCGG
	LTR13A_F	AGGTGCTGAAGGGACATTGT
	LTR13A_R	AGGGAGGGGTTTAGGCCTC
