## Supplementary Table 8 for "Endogenous retroviruses are a source of enhancers with oncogenic potential in acute myeloid leukaemia"

### Sheet: Sheet1
	Experiment	Sample	Targets	Accession	Source	Raw/processed
	DNase-seq	CD34+ cells from cord blood	-	GEO: GSM530652,GSM530657,GSM530658	Roadmap epigenomics project	processed
	DNase-seq	Macrophage	-	Blueprint: EGAD00001002382	Blueprint epigenome project	processed
	DNase-seq	CD14+, CD16- classical monocyte	-	Blueprint: EGAD00001002286	Blueprint epigenome project	processed
	DNase-seq	AML	-	Blueprint: EGAD00001002355	Blueprint epigenome project	processed
	DNase-seq	AML	-	GEO: GSE108246	PMID: 30420649	raw
	RNA-seq	Hematopoietic stem cell	-	Blueprint: EGAD00001002316	Blueprint epigenome project	processed
	RNA-seq	Macrophage	-	Blueprint: EGAD00001002507	Blueprint epigenome project	raw & processed
	RNA-seq	CD14+, CD16- classical monocyte	-	Blueprint: EGAD00001002308	Blueprint epigenome project	raw & processed
	RNA-seq	AML	-	Blueprint: EGAD00001002465	Blueprint epigenome project	raw & processed
	ChIP-seq	Macrophage	H3K27ac, H3K4me1, H3K4me3, H3K9me3	Blueprint: EGAD00001002504	Blueprint epigenome project	processed
	ChIP-seq	CD14+, CD16- classical monocyte	H3K27ac, H3K4me1, H3K4me3, H3K9me3	Blueprint: EGAD00001002484	Blueprint epigenome project	processed
	ChIP-seq	AML	H3K27ac, H3K4me1, H3K4me3, H3K9me3	Blueprint: EGAD00001002418	Blueprint epigenome project	processed
	ChIP-seq	K562	AGO1	ENCODE: ENCSR641BSL	ENCODE	processed
	ChIP-seq	K562	ARID1B	ENCODE: ENCSR822CCM	ENCODE	processed
	ChIP-seq	K562	ARID3A	ENCODE: ENCSR000EFY	ENCODE	processed
	ChIP-seq	K562	ARNT	ENCODE: ENCSR613NUC	ENCODE	processed
	ChIP-seq	K562	ARNT	ENCODE: ENCSR155KHM	ENCODE	processed
	ChIP-seq	K562	ATF1	ENCODE: ENCSR000DNZ	ENCODE	processed
	ChIP-seq	K562	ATF2	ENCODE: ENCSR869IUD	ENCODE	processed
	ChIP-seq	K562	ATF3	ENCODE: ENCSR000DOG	ENCODE	processed
	ChIP-seq	K562	ATF3	ENCODE: ENCSR000BNU	ENCODE	processed
	ChIP-seq	K562	BACH1	ENCODE: ENCSR000EGD	ENCODE	processed
	ChIP-seq	K562	BCLAF1	ENCODE: ENCSR492LTS	ENCODE	processed
	ChIP-seq	K562	BCLAF1	ENCODE: ENCSR000BKH	ENCODE	processed
	ChIP-seq	K562	BCOR	ENCODE: ENCSR808AKZ	ENCODE	processed
	ChIP-seq	K562	BDP1	ENCODE: ENCSR000DOK	ENCODE	processed
	ChIP-seq	K562	BHLHE40	ENCODE: ENCSR000EGV	ENCODE	processed
	ChIP-seq	K562	BMI1	ENCODE: ENCSR782WRO	ENCODE	processed
	ChIP-seq	K562	BRCA1	ENCODE: ENCSR223MLH	ENCODE	processed
	ChIP-seq	K562	BRD4	ENCODE: ENCSR583ACG	ENCODE	processed
	ChIP-seq	K562	BRF1	ENCODE: ENCSR000DOJ	ENCODE	processed
	ChIP-seq	K562	BRF2	ENCODE: ENCSR000DOC	ENCODE	processed
	ChIP-seq	K562	C11orf30	ENCODE: ENCSR350XWY	ENCODE	processed
	ChIP-seq	K562	CBX1	ENCODE: ENCSR948QLZ	ENCODE	processed
	ChIP-seq	K562	CBX2	ENCODE: ENCSR000ATU	ENCODE	processed
	ChIP-seq	K562	CBX3	ENCODE: ENCSR000ATV	ENCODE	processed
	ChIP-seq	K562	CBX3	ENCODE: ENCSR000BRT	ENCODE	processed
	ChIP-seq	K562	CBX5	ENCODE: ENCSR272JAT	ENCODE	processed
	ChIP-seq	K562	CBX8	ENCODE: ENCSR000ATW	ENCODE	processed
	ChIP-seq	K562	CCNT2	ENCODE: ENCSR000DOA	ENCODE	processed
	ChIP-seq	K562	CDC5L	ENCODE: ENCSR121PFY	ENCODE	processed
	ChIP-seq	K562	CEBPB	ENCODE: ENCSR000EHE	ENCODE	processed
	ChIP-seq	K562	CEBPB	ENCODE: ENCSR000BRQ	ENCODE	processed
	ChIP-seq	K562	CEBPD	ENCODE: ENCSR000BVY	ENCODE	processed
	ChIP-seq	K562	CEBPZ	ENCODE: ENCSR618GDK	ENCODE	processed
	ChIP-seq	K562	CHAMP1	ENCODE: ENCSR065XVO	ENCODE	processed
	ChIP-seq	K562	CHD1	ENCODE: ENCSR000AQD	ENCODE	processed
	ChIP-seq	K562	CHD2	ENCODE: ENCSR000EHD	ENCODE	processed
	ChIP-seq	K562	CHD4	ENCODE: ENCSR000ATL	ENCODE	processed
	ChIP-seq	K562	CHD7	ENCODE: ENCSR000AVD	ENCODE	processed
	ChIP-seq	K562	COPS2	ENCODE: ENCSR130HEG	ENCODE	processed
	ChIP-seq	K562	CREB1	ENCODE: ENCSR000BSO	ENCODE	processed
	ChIP-seq	K562	CREB3L1	ENCODE: ENCSR109YGM	ENCODE	processed
	ChIP-seq	K562	CREM	ENCODE: ENCSR077DKV	ENCODE	processed
	ChIP-seq	K562	CSDE1	ENCODE: ENCSR402XII	ENCODE	processed
	ChIP-seq	K562	CSDE1	ENCODE: ENCSR626QJQ	ENCODE	processed
	ChIP-seq	K562	CTCF	ENCODE: ENCSR000DMA	ENCODE	processed
	ChIP-seq	K562	CTCF	ENCODE: ENCSR000AKO	ENCODE	processed
	ChIP-seq	K562	CTCF	ENCODE: ENCSR000BPJ	ENCODE	processed
	ChIP-seq	K562	CTCF	ENCODE: ENCSR000DWE	ENCODE	processed
	ChIP-seq	K562	CTCF	ENCODE: ENCSR000EGM	ENCODE	processed
	ChIP-seq	K562	CTCFL	ENCODE: ENCSR000BNK	ENCODE	processed
	ChIP-seq	K562	CUX1	ENCODE: ENCSR000EFO	ENCODE	processed
	ChIP-seq	K562	DDX20	ENCODE: ENCSR446LAV	ENCODE	processed
	ChIP-seq	K562	DEAF1	ENCODE: ENCSR387SYS	ENCODE	processed
	ChIP-seq	K562	DNMT1	ENCODE: ENCSR987PBI	ENCODE	processed
	ChIP-seq	K562	DPF2	ENCODE: ENCSR715CCR	ENCODE	processed
	ChIP-seq	K562	DROSHA	ENCODE: ENCSR030OKC	ENCODE	processed
	ChIP-seq	K562	E2F1	ENCODE: ENCSR563LLO	ENCODE	processed
	ChIP-seq	K562	E2F4	ENCODE: ENCSR000EWL	ENCODE	processed
	ChIP-seq	K562	E2F6	ENCODE: ENCSR000BLI	ENCODE	processed
	ChIP-seq	K562	E2F6	ENCODE: ENCSR000EWJ	ENCODE	processed
	ChIP-seq	K562	E2F7	ENCODE: ENCSR171CAY	ENCODE	processed
	ChIP-seq	K562	eGFP-ADNP	ENCODE: ENCSR440VKE	ENCODE	processed
	ChIP-seq	K562	eGFP-ATF1	ENCODE: ENCSR091GVJ	ENCODE	processed
	ChIP-seq	K562	eGFP-ATF3	ENCODE: ENCSR632DCH	ENCODE	processed
	ChIP-seq	K562	eGFP-BACH1	ENCODE: ENCSR740NPG	ENCODE	processed
	ChIP-seq	K562	eGFP-CEBPB	ENCODE: ENCSR416QLJ	ENCODE	processed
	ChIP-seq	K562	eGFP-CEBPG	ENCODE: ENCSR490LWA	ENCODE	processed
	ChIP-seq	K562	eGFP-CEBPG	ENCODE: ENCSR620VIC	ENCODE	processed
	ChIP-seq	K562	eGFP-CREB3	ENCODE: ENCSR093FKD	ENCODE	processed
	ChIP-seq	K562	eGFP-CUX1	ENCODE: ENCSR178NTX	ENCODE	processed
	ChIP-seq	K562	eGFP-DDX20	ENCODE: ENCSR382AIB	ENCODE	processed
	ChIP-seq	K562	eGFP-DIDO1	ENCODE: ENCSR167JBG	ENCODE	processed
	ChIP-seq	K562	eGFP-E2F5	ENCODE: ENCSR709DRM	ENCODE	processed
	ChIP-seq	K562	eGFP-ELF1	ENCODE: ENCSR975SSR	ENCODE	processed
	ChIP-seq	K562	eGFP-ELK1	ENCODE: ENCSR338QAC	ENCODE	processed
	ChIP-seq	K562	eGFP-ETS2	ENCODE: ENCSR596IKD	ENCODE	processed
	ChIP-seq	K562	eGFP-ETV1	ENCODE: ENCSR277DMR	ENCODE	processed
	ChIP-seq	K562	eGFP-FOS	ENCODE: ENCSR000DKB	ENCODE	processed
	ChIP-seq	K562	eGFP-FOSL1	ENCODE: ENCSR239ZLZ	ENCODE	processed
	ChIP-seq	K562	eGFP-FOXJ2	ENCODE: ENCSR847LBF	ENCODE	processed
	ChIP-seq	K562	eGFP-GABPA	ENCODE: ENCSR290MUH	ENCODE	processed
	ChIP-seq	K562	eGFP-GATA2	ENCODE: ENCSR000DKA	ENCODE	processed
	ChIP-seq	K562	eGFP-GTF2A2	ENCODE: ENCSR801RPW	ENCODE	processed
	ChIP-seq	K562	eGFP-GTF2E2	ENCODE: ENCSR532KTI	ENCODE	processed
	ChIP-seq	K562	eGFP-HDAC8	ENCODE: ENCSR000DJZ	ENCODE	processed
	ChIP-seq	K562	eGFP-HDAC8	ENCODE: ENCSR835TCD	ENCODE	processed
	ChIP-seq	K562	eGFP-HINFP	ENCODE: ENCSR619GFP	ENCODE	processed
	ChIP-seq	K562	eGFP-ID3	ENCODE: ENCSR005NMT	ENCODE	processed
	ChIP-seq	K562	eGFP-ILK	ENCODE: ENCSR648INT	ENCODE	processed
	ChIP-seq	K562	eGFP-IRF1	ENCODE: ENCSR854MCV	ENCODE	processed
	ChIP-seq	K562	eGFP-IRF9	ENCODE: ENCSR926KTP	ENCODE	processed
	ChIP-seq	K562	eGFP-JUNB	ENCODE: ENCSR000DJY	ENCODE	processed
	ChIP-seq	K562	eGFP-JUND	ENCODE: ENCSR000DJX	ENCODE	processed
	ChIP-seq	K562	eGFP-KLF1	ENCODE: ENCSR550HCT	ENCODE	processed
	ChIP-seq	K562	eGFP-KLF13	ENCODE: ENCSR608HVP	ENCODE	processed
	ChIP-seq	K562	eGFP-MAFG	ENCODE: ENCSR818DQV	ENCODE	processed
	ChIP-seq	K562	eGFP-MEF2D	ENCODE: ENCSR647ZXA	ENCODE	processed
	ChIP-seq	K562	eGFP-NFE2	ENCODE: ENCSR552YGL	ENCODE	processed
	ChIP-seq	K562	eGFP-NFE2L1	ENCODE: ENCSR632SHZ	ENCODE	processed
	ChIP-seq	K562	eGFP-NFE2L1	ENCODE: ENCSR557PSD	ENCODE	processed
	ChIP-seq	K562	eGFP-NR2C1	ENCODE: ENCSR178DEG	ENCODE	processed
	ChIP-seq	K562	eGFP-NR2C2	ENCODE: ENCSR750LYM	ENCODE	processed
	ChIP-seq	K562	eGFP-NR4A1	ENCODE: ENCSR130PDE	ENCODE	processed
	ChIP-seq	K562	eGFP-NR4A1	ENCODE: ENCSR000DJW	ENCODE	processed
	ChIP-seq	K562	eGFP-PBX2	ENCODE: ENCSR263DFP	ENCODE	processed
	ChIP-seq	K562	eGFP-POLR2H	ENCODE: ENCSR400FSM	ENCODE	processed
	ChIP-seq	K562	eGFP-PTRF	ENCODE: ENCSR126FZN	ENCODE	processed
	ChIP-seq	K562	eGFP-PTTG1	ENCODE: ENCSR314BBS	ENCODE	processed
	ChIP-seq	K562	eGFP-PYGO2	ENCODE: ENCSR410DWC	ENCODE	processed
	ChIP-seq	K562	eGFP-RELA	ENCODE: ENCSR772EEN	ENCODE	processed
	ChIP-seq	K562	eGFP-TAF7	ENCODE: ENCSR671GFC	ENCODE	processed
	ChIP-seq	K562	eGFP-TEAD2	ENCODE: ENCSR635GTR	ENCODE	processed
	ChIP-seq	K562	eGFP-TFDP1	ENCODE: ENCSR017GBO	ENCODE	processed
	ChIP-seq	K562	eGFP-TSC22D4	ENCODE: ENCSR787RVK	ENCODE	processed
	ChIP-seq	K562	eGFP-USF2	ENCODE: ENCSR359NFW	ENCODE	processed
	ChIP-seq	K562	eGFP-ZBTB11	ENCODE: ENCSR706BJO	ENCODE	processed
	ChIP-seq	K562	eGFP-ZFX	ENCODE: ENCSR920ASP	ENCODE	processed
	ChIP-seq	K562	eGFP-ZKSCAN8	ENCODE: ENCSR448UKK	ENCODE	processed
	ChIP-seq	K562	eGFP-ZNF175	ENCODE: ENCSR011PEI	ENCODE	processed
	ChIP-seq	K562	eGFP-ZNF197	ENCODE: ENCSR580IAO	ENCODE	processed
	ChIP-seq	K562	eGFP-ZNF24	ENCODE: ENCSR117WTM	ENCODE	processed
	ChIP-seq	K562	eGFP-ZNF354B	ENCODE: ENCSR674SCQ	ENCODE	processed
	ChIP-seq	K562	eGFP-ZNF507	ENCODE: ENCSR598TIR	ENCODE	processed
	ChIP-seq	K562	eGFP-ZNF512	ENCODE: ENCSR591CCL	ENCODE	processed
	ChIP-seq	K562	eGFP-ZNF584	ENCODE: ENCSR149ZBI	ENCODE	processed
	ChIP-seq	K562	eGFP-ZNF589	ENCODE: ENCSR603XLW	ENCODE	processed
	ChIP-seq	K562	eGFP-ZNF639	ENCODE: ENCSR845BCL	ENCODE	processed
	ChIP-seq	K562	eGFP-ZNF644	ENCODE: ENCSR729HVR	ENCODE	processed
	ChIP-seq	K562	eGFP-ZNF740	ENCODE: ENCSR737UST	ENCODE	processed
	ChIP-seq	K562	eGFP-ZNF740	ENCODE: ENCSR532EMP	ENCODE	processed
	ChIP-seq	K562	eGFP-ZNF766	ENCODE: ENCSR194IJN	ENCODE	processed
	ChIP-seq	K562	eGFP-ZNF83	ENCODE: ENCSR257XVY	ENCODE	processed
	ChIP-seq	K562	EGR1	ENCODE: ENCSR000BNE	ENCODE	processed
	ChIP-seq	K562	EGR1	ENCODE: ENCSR024CNP	ENCODE	processed
	ChIP-seq	K562	EGR1	ENCODE: ENCSR211LTF	ENCODE	processed
	ChIP-seq	K562	ELF1	ENCODE: ENCSR000BMD	ENCODE	processed
	ChIP-seq	K562	ELF1	ENCODE: ENCSR502OEK	ENCODE	processed
	ChIP-seq	K562	ELF4	ENCODE: ENCSR638QHV	ENCODE	processed
	ChIP-seq	K562	ELK1	ENCODE: ENCSR000EFU	ENCODE	processed
	ChIP-seq	K562	EP300	ENCODE: ENCSR000AQB	ENCODE	processed
	ChIP-seq	K562	EP300	ENCODE: ENCSR000EGE	ENCODE	processed
	ChIP-seq	K562	EP300	ENCODE: ENCSR000EGY	ENCODE	processed
	ChIP-seq	K562	ESRRA	ENCODE: ENCSR486IFJ	ENCODE	processed
	ChIP-seq	K562	ETS1	ENCODE: ENCSR000BKQ	ENCODE	processed
	ChIP-seq	K562	ETV6	ENCODE: ENCSR124BJR	ENCODE	processed
	ChIP-seq	K562	ETV6	ENCODE: ENCSR000FCE	ENCODE	processed
	ChIP-seq	K562	EZH2	ENCODE: ENCSR000AQE	ENCODE	processed
	ChIP-seq	K562	FLAG-ATF1	ENCODE: ENCSR159OCC	ENCODE	processed
	ChIP-seq	K562	FLAG-PBX2	ENCODE: ENCSR633EIC	ENCODE	processed
	ChIP-seq	K562	FOS	ENCODE: ENCSR000FAI	ENCODE	processed
	ChIP-seq	K562	FOSL1	ENCODE: ENCSR000BMV	ENCODE	processed
	ChIP-seq	K562	FOXA1	ENCODE: ENCSR819LHG	ENCODE	processed
	ChIP-seq	K562	FOXK2	ENCODE: ENCSR508DQA	ENCODE	processed
	ChIP-seq	K562	FOXK2	ENCODE: ENCSR302AWT	ENCODE	processed
	ChIP-seq	K562	FOXM1	ENCODE: ENCSR429QPP	ENCODE	processed
	ChIP-seq	K562	FUS	ENCODE: ENCSR051DXE	ENCODE	processed
	ChIP-seq	K562	GABPA	ENCODE: ENCSR000BLO	ENCODE	processed
	ChIP-seq	K562	GATA1	ENCODE: ENCSR000EFT	ENCODE	processed
	ChIP-seq	K562	GATA1	ENCODE: ENCSR000EWM	ENCODE	processed
	ChIP-seq	K562	GATA2	ENCODE: ENCSR000BKM	ENCODE	processed
	ChIP-seq	K562	GATA2	ENCODE: ENCSR000EWG	ENCODE	processed
	ChIP-seq	K562	GTF2B	ENCODE: ENCSR000DOE	ENCODE	processed
	ChIP-seq	K562	GTF2F1	ENCODE: ENCSR000EHC	ENCODE	processed
	ChIP-seq	K562	GTF3C2	ENCODE: ENCSR000DOD	ENCODE	processed
	ChIP-seq	K562	H2AFZ	ENCODE: ENCSR000APC	ENCODE	processed
	ChIP-seq	K562	HCFC1	ENCODE: ENCSR000EFN	ENCODE	processed
	ChIP-seq	K562	HDAC1	ENCODE: ENCSR000AQF	ENCODE	processed
	ChIP-seq	K562	HDAC1	ENCODE: ENCSR568PGX	ENCODE	processed
	ChIP-seq	K562	HDAC1	ENCODE: ENCSR387UWP	ENCODE	processed
	ChIP-seq	K562	HDAC2	ENCODE: ENCSR000AQG	ENCODE	processed
	ChIP-seq	K562	HDAC2	ENCODE: ENCSR000BMG	ENCODE	processed
	ChIP-seq	K562	HDAC2	ENCODE: ENCSR075HTM	ENCODE	processed
	ChIP-seq	K562	HDAC6	ENCODE: ENCSR000ATJ	ENCODE	processed
	ChIP-seq	K562	HDGF	ENCODE: ENCSR197ALX	ENCODE	processed
	ChIP-seq	K562	HDGF	ENCODE: ENCSR563YDA	ENCODE	processed
	ChIP-seq	K562	HES1	ENCODE: ENCSR091JXL	ENCODE	processed
	ChIP-seq	K562	HLTF	ENCODE: ENCSR090JNM	ENCODE	processed
	ChIP-seq	K562	HMBOX1	ENCODE: ENCSR757IIU	ENCODE	processed
	ChIP-seq	K562	HMGN3	ENCODE: ENCSR000DOB	ENCODE	processed
	ChIP-seq	K562	HNRNPL	ENCODE: ENCSR594BNR	ENCODE	processed
	ChIP-seq	K562	HNRNPUL1	ENCODE: ENCSR296MXW	ENCODE	processed
	ChIP-seq	K562	IKZF1	ENCODE: ENCSR948VFL	ENCODE	processed
	ChIP-seq	K562	IKZF1	ENCODE: ENCSR395HWC	ENCODE	processed
	ChIP-seq	K562	IRF1	ENCODE: ENCSR000EGK	ENCODE	processed
	ChIP-seq	K562	IRF1	ENCODE: ENCSR000EGT	ENCODE	processed
	ChIP-seq	K562	IRF1	ENCODE: ENCSR000EGU	ENCODE	processed
	ChIP-seq	K562	IRF1	ENCODE: ENCSR000EGL	ENCODE	processed
	ChIP-seq	K562	IRF2	ENCODE: ENCSR376WCJ	ENCODE	processed
	ChIP-seq	K562	JUN	ENCODE: ENCSR000FAH	ENCODE	processed
	ChIP-seq	K562	JUN	ENCODE: ENCSR000EZT	ENCODE	processed
	ChIP-seq	K562	JUN	ENCODE: ENCSR000EFS	ENCODE	processed
	ChIP-seq	K562	JUN	ENCODE: ENCSR000EZX	ENCODE	processed
	ChIP-seq	K562	JUN	ENCODE: ENCSR000EZW	ENCODE	processed
	ChIP-seq	K562	JUN	ENCODE: ENCSR000EGH	ENCODE	processed
	ChIP-seq	K562	JUNB	ENCODE: ENCSR795IYP	ENCODE	processed
	ChIP-seq	K562	JUND	ENCODE: ENCSR000EGN	ENCODE	processed
	ChIP-seq	K562	KAT2B	ENCODE: ENCSR000ATZ	ENCODE	processed
	ChIP-seq	K562	KAT8	ENCODE: ENCSR086FZL	ENCODE	processed
	ChIP-seq	K562	KDM1A	ENCODE: ENCSR000ATX	ENCODE	processed
	ChIP-seq	K562	KDM1A	ENCODE: ENCSR908CMW	ENCODE	processed
	ChIP-seq	K562	KDM1A	ENCODE: ENCSR360HRA	ENCODE	processed
	ChIP-seq	K562	KDM4B	ENCODE: ENCSR642VZY	ENCODE	processed
	ChIP-seq	K562	KDM5B	ENCODE: ENCSR000AQA	ENCODE	processed
	ChIP-seq	K562	KLF16	ENCODE: ENCSR760UVO	ENCODE	processed
	ChIP-seq	K562	KMT2B	ENCODE: ENCSR735JCD	ENCODE	processed
	ChIP-seq	K562	L3MBTL2	ENCODE: ENCSR530XQI	ENCODE	processed
	ChIP-seq	K562	LARP7	ENCODE: ENCSR288MOZ	ENCODE	processed
	ChIP-seq	K562	LEF1	ENCODE: ENCSR343ELW	ENCODE	processed
	ChIP-seq	K562	LEF1	ENCODE: ENCSR832OGB	ENCODE	processed
	ChIP-seq	K562	MAFF	ENCODE: ENCSR000EGI	ENCODE	processed
	ChIP-seq	K562	MAFK	ENCODE: ENCSR000EGX	ENCODE	processed
	ChIP-seq	K562	MAX	ENCODE: ENCSR000FAE	ENCODE	processed
	ChIP-seq	K562	MAX	ENCODE: ENCSR000BLP	ENCODE	processed
	ChIP-seq	K562	MAX	ENCODE: ENCSR000EFV	ENCODE	processed
	ChIP-seq	K562	MAZ	ENCODE: ENCSR000EFX	ENCODE	processed
	ChIP-seq	K562	MBD2	ENCODE: ENCSR221GAN	ENCODE	processed
	ChIP-seq	K562	MCM3	ENCODE: ENCSR990AZC	ENCODE	processed
	ChIP-seq	K562	MCM5	ENCODE: ENCSR079WHK	ENCODE	processed
	ChIP-seq	K562	MCM7	ENCODE: ENCSR038RGL	ENCODE	processed
	ChIP-seq	K562	MCM7	ENCODE: ENCSR542WJU	ENCODE	processed
	ChIP-seq	K562	MEF2A	ENCODE: ENCSR000BNV	ENCODE	processed
	ChIP-seq	K562	MGA	ENCODE: ENCSR710WLO	ENCODE	processed
	ChIP-seq	K562	MIER1	ENCODE: ENCSR426MDV	ENCODE	processed
	ChIP-seq	K562	MITF	ENCODE: ENCSR000FCB	ENCODE	processed
	ChIP-seq	K562	MLLT1	ENCODE: ENCSR675LRO	ENCODE	processed
	ChIP-seq	K562	MLLT1	ENCODE: ENCSR107GRP	ENCODE	processed
	ChIP-seq	K562	MNT	ENCODE: ENCSR512NLO	ENCODE	processed
	ChIP-seq	K562	MNT	ENCODE: ENCSR979QYJ	ENCODE	processed
	ChIP-seq	K562	MNT	ENCODE: ENCSR390VGH	ENCODE	processed
	ChIP-seq	K562	MTA1	ENCODE: ENCSR807BGP	ENCODE	processed
	ChIP-seq	K562	MTA2	ENCODE: ENCSR411UYA	ENCODE	processed
	ChIP-seq	K562	MTA2	ENCODE: ENCSR113LAS	ENCODE	processed
	ChIP-seq	K562	MXI1	ENCODE: ENCSR000EGZ	ENCODE	processed
	ChIP-seq	K562	MYC	ENCODE: ENCSR000FAG	ENCODE	processed
	ChIP-seq	K562	MYC	ENCODE: ENCSR000DLZ	ENCODE	processed
	ChIP-seq	K562	MYC	ENCODE: ENCSR000EGS	ENCODE	processed
	ChIP-seq	K562	MYC	ENCODE: ENCSR000EGJ	ENCODE	processed
	ChIP-seq	K562	MYC	ENCODE: ENCSR000EZU	ENCODE	processed
	ChIP-seq	K562	MYC	ENCODE: ENCSR000EZV	ENCODE	processed
	ChIP-seq	K562	MYC	ENCODE: ENCSR000FAZ	ENCODE	processed
	ChIP-seq	K562	MYNN	ENCODE: ENCSR737LTZ	ENCODE	processed
	ChIP-seq	K562	NBN	ENCODE: ENCSR085QEV	ENCODE	processed
	ChIP-seq	K562	NCOA1	ENCODE: ENCSR931HNY	ENCODE	processed
	ChIP-seq	K562	NCOR1	ENCODE: ENCSR000ATY	ENCODE	processed
	ChIP-seq	K562	NCOR1	ENCODE: ENCSR298JCG	ENCODE	processed
	ChIP-seq	K562	NCOR1	ENCODE: ENCSR798ILC	ENCODE	processed
	ChIP-seq	K562	NCOR1	ENCODE: ENCSR910JAI	ENCODE	processed
	ChIP-seq	K562	NELFE	ENCODE: ENCSR000DOF	ENCODE	processed
	ChIP-seq	K562	NFE2	ENCODE: ENCSR000FAF	ENCODE	processed
	ChIP-seq	K562	NFE2	ENCODE: ENCSR000FCC	ENCODE	processed
	ChIP-seq	K562	NFIC	ENCODE: ENCSR796ITY	ENCODE	processed
	ChIP-seq	K562	NFRKB	ENCODE: ENCSR657EOF	ENCODE	processed
	ChIP-seq	K562	NFXL1	ENCODE: ENCSR085DDI	ENCODE	processed
	ChIP-seq	K562	NFYA	ENCODE: ENCSR000EGR	ENCODE	processed
	ChIP-seq	K562	NFYB	ENCODE: ENCSR000EGQ	ENCODE	processed
	ChIP-seq	K562	NKRF	ENCODE: ENCSR331BDJ	ENCODE	processed
	ChIP-seq	K562	NONO	ENCODE: ENCSR886RYH	ENCODE	processed
	ChIP-seq	K562	NONO	ENCODE: ENCSR415TXN	ENCODE	processed
	ChIP-seq	K562	NR2C1	ENCODE: ENCSR742IDN	ENCODE	processed
	ChIP-seq	K562	NR2C2	ENCODE: ENCSR000EWH	ENCODE	processed
	ChIP-seq	K562	NR2F1	ENCODE: ENCSR970NKQ	ENCODE	processed
	ChIP-seq	K562	NR2F2	ENCODE: ENCSR000BRS	ENCODE	processed
	ChIP-seq	K562	NR2F6	ENCODE: ENCSR707QWA	ENCODE	processed
	ChIP-seq	K562	NRF1	ENCODE: ENCSR837EYC	ENCODE	processed
	ChIP-seq	K562	NRF1	ENCODE: ENCSR998AJK	ENCODE	processed
	ChIP-seq	K562	NRF1	ENCODE: ENCSR494TDU	ENCODE	processed
	ChIP-seq	K562	NRF1	ENCODE: ENCSR000EHH	ENCODE	processed
	ChIP-seq	K562	PHB2	ENCODE: ENCSR924GXX	ENCODE	processed
	ChIP-seq	K562	PHF8	ENCODE: ENCSR000AQH	ENCODE	processed
	ChIP-seq	K562	PKNOX1	ENCODE: ENCSR115SMW	ENCODE	processed
	ChIP-seq	K562	PML	ENCODE: ENCSR000BQY	ENCODE	processed
	ChIP-seq	K562	POLR2A	ENCODE: ENCSR388QZF	ENCODE	processed
	ChIP-seq	K562	POLR2A	ENCODE: ENCSR000DLY	ENCODE	processed
	ChIP-seq	K562	POLR2A	ENCODE: ENCSR000EHL	ENCODE	processed
	ChIP-seq	K562	POLR2A	ENCODE: ENCSR000FAJ	ENCODE	processed
	ChIP-seq	K562	POLR2A	ENCODE: ENCSR000EHP	ENCODE	processed
	ChIP-seq	K562	POLR2A	ENCODE: ENCSR031TFS	ENCODE	processed
	ChIP-seq	K562	POLR2A	ENCODE: ENCSR000BMR	ENCODE	processed
	ChIP-seq	K562	POLR2A	ENCODE: ENCSR000FAW	ENCODE	processed
	ChIP-seq	K562	POLR2A	ENCODE: ENCSR000FAY	ENCODE	processed
	ChIP-seq	K562	POLR2A	ENCODE: ENCSR000FAX	ENCODE	processed
	ChIP-seq	K562	POLR2AphosphoS2	ENCODE: ENCSR000EHF	ENCODE	processed
	ChIP-seq	K562	POLR2AphosphoS2	ENCODE: ENCSR000EGF	ENCODE	processed
	ChIP-seq	K562	POLR2AphosphoS5	ENCODE: ENCSR000BKR	ENCODE	processed
	ChIP-seq	K562	POLR3A	ENCODE: ENCSR000DOI	ENCODE	processed
	ChIP-seq	K562	POLR3G	ENCODE: ENCSR000EHQ	ENCODE	processed
	ChIP-seq	K562	PRPF4	ENCODE: ENCSR220YXI	ENCODE	processed
	ChIP-seq	K562	PTBP1	ENCODE: ENCSR948KMB	ENCODE	processed
	ChIP-seq	K562	RAD21	ENCODE: ENCSR000BKV	ENCODE	processed
	ChIP-seq	K562	RAD21	ENCODE: ENCSR000FAD	ENCODE	processed
	ChIP-seq	K562	RAD51	ENCODE: ENCSR524BUE	ENCODE	processed
	ChIP-seq	K562	RB1	ENCODE: ENCSR670JDQ	ENCODE	processed
	ChIP-seq	K562	RBBP5	ENCODE: ENCSR000AQI	ENCODE	processed
	ChIP-seq	K562	RBFOX2	ENCODE: ENCSR822LBD	ENCODE	processed
	ChIP-seq	K562	RCOR1	ENCODE: ENCSR000EGC	ENCODE	processed
	ChIP-seq	K562	RCOR1	ENCODE: ENCSR000EGG	ENCODE	processed
	ChIP-seq	K562	REST	ENCODE: ENCSR000ATM	ENCODE	processed
	ChIP-seq	K562	REST	ENCODE: ENCSR137ZMQ	ENCODE	processed
	ChIP-seq	K562	REST	ENCODE: ENCSR000BMW	ENCODE	processed
	ChIP-seq	K562	RFX1	ENCODE: ENCSR041AXL	ENCODE	processed
	ChIP-seq	K562	RFX1	ENCODE: ENCSR968GIB	ENCODE	processed
	ChIP-seq	K562	RFX5	ENCODE: ENCSR000EGO	ENCODE	processed
	ChIP-seq	K562	RING1	ENCODE: ENCSR530IUH	ENCODE	processed
	ChIP-seq	K562	RNF2	ENCODE: ENCSR138FUZ	ENCODE	processed
	ChIP-seq	K562	RNF2	ENCODE: ENCSR076YPO	ENCODE	processed
	ChIP-seq	K562	RNF2	ENCODE: ENCSR000AUA	ENCODE	processed
	ChIP-seq	K562	RNF2	ENCODE: ENCSR820GND	ENCODE	processed
	ChIP-seq	K562	RNF2	ENCODE: ENCSR608XTF	ENCODE	processed
	ChIP-seq	K562	RUNX1	ENCODE: ENCSR414TYY	ENCODE	processed
	ChIP-seq	K562	RUNX1	ENCODE: ENCSR588AKU	ENCODE	processed
	ChIP-seq	K562	SAP30	ENCODE: ENCSR000AQJ	ENCODE	processed
	ChIP-seq	K562	SETDB1	ENCODE: ENCSR000AUT	ENCODE	processed
	ChIP-seq	K562	SETDB1	ENCODE: ENCSR000EWD	ENCODE	processed
	ChIP-seq	K562	SETDB1	ENCODE: ENCSR000EWI	ENCODE	processed
	ChIP-seq	K562	SIN3A	ENCODE: ENCSR920BLG	ENCODE	processed
	ChIP-seq	K562	SIN3A	ENCODE: ENCSR000BLR	ENCODE	processed
	ChIP-seq	K562	SIN3B	ENCODE: ENCSR657JLK	ENCODE	processed
	ChIP-seq	K562	SIRT6	ENCODE: ENCSR000AUB	ENCODE	processed
	ChIP-seq	K562	SIRT6	ENCODE: ENCSR000DOH	ENCODE	processed
	ChIP-seq	K562	SIX5	ENCODE: ENCSR000BGX	ENCODE	processed
	ChIP-seq	K562	SIX5	ENCODE: ENCSR000BNW	ENCODE	processed
	ChIP-seq	K562	SMAD2	ENCODE: ENCSR189PYJ	ENCODE	processed
	ChIP-seq	K562	SMAD5	ENCODE: ENCSR000FCD	ENCODE	processed
	ChIP-seq	K562	SMARCA4	ENCODE: ENCSR000EHO	ENCODE	processed
	ChIP-seq	K562	SMARCA4	ENCODE: ENCSR643VTW	ENCODE	processed
	ChIP-seq	K562	SMARCA4	ENCODE: ENCSR587OQL	ENCODE	processed
	ChIP-seq	K562	SMARCA5	ENCODE: ENCSR895HSJ	ENCODE	processed
	ChIP-seq	K562	SMARCB1	ENCODE: ENCSR000EHN	ENCODE	processed
	ChIP-seq	K562	SMARCE1	ENCODE: ENCSR157TCS	ENCODE	processed
	ChIP-seq	K562	SMC3	ENCODE: ENCSR000EGW	ENCODE	processed
	ChIP-seq	K562	SNRNP70	ENCODE: ENCSR754ZHU	ENCODE	processed
	ChIP-seq	K562	SP1	ENCODE: ENCSR991ELG	ENCODE	processed
	ChIP-seq	K562	SP1	ENCODE: ENCSR000BKO	ENCODE	processed
	ChIP-seq	K562	SP2	ENCODE: ENCSR000BNL	ENCODE	processed
	ChIP-seq	K562	SPI1	ENCODE: ENCSR000BGW	ENCODE	processed
	ChIP-seq	K562	SREBF1	ENCODE: ENCSR815ZDS	ENCODE	processed
	ChIP-seq	K562	SRF	ENCODE: ENCSR000BLK	ENCODE	processed
	ChIP-seq	K562	SRSF1	ENCODE: ENCSR832DMO	ENCODE	processed
	ChIP-seq	K562	STAT1	ENCODE: ENCSR000EHK	ENCODE	processed
	ChIP-seq	K562	STAT1	ENCODE: ENCSR000FAV	ENCODE	processed
	ChIP-seq	K562	STAT1	ENCODE: ENCSR000FAU	ENCODE	processed
	ChIP-seq	K562	STAT1	ENCODE: ENCSR000EHJ	ENCODE	processed
	ChIP-seq	K562	STAT2	ENCODE: ENCSR000FAT	ENCODE	processed
	ChIP-seq	K562	STAT2	ENCODE: ENCSR000FBC	ENCODE	processed
	ChIP-seq	K562	STAT5A	ENCODE: ENCSR000BRR	ENCODE	processed
	ChIP-seq	K562	SUPT5H	ENCODE: ENCSR894CGX	ENCODE	processed
	ChIP-seq	K562	SUZ12	ENCODE: ENCSR000AUC	ENCODE	processed
	ChIP-seq	K562	SUZ12	ENCODE: ENCSR412CTM	ENCODE	processed
	ChIP-seq	K562	TAF1	ENCODE: ENCSR000BKS	ENCODE	processed
	ChIP-seq	K562	TAF15	ENCODE: ENCSR047LSJ	ENCODE	processed
	ChIP-seq	K562	TAF7	ENCODE: ENCSR000BNM	ENCODE	processed
	ChIP-seq	K562	TAL1	ENCODE: ENCSR000EHB	ENCODE	processed
	ChIP-seq	K562	TAL1	ENCODE: ENCSR106FRG	ENCODE	processed
	ChIP-seq	K562	TARDBP	ENCODE: ENCSR429XTR	ENCODE	processed
	ChIP-seq	K562	TARDBP	ENCODE: ENCSR033VAZ	ENCODE	processed
	ChIP-seq	K562	TARDBP	ENCODE: ENCSR353HEP	ENCODE	processed
	ChIP-seq	K562	TBL1XR1	ENCODE: ENCSR000EGA	ENCODE	processed
	ChIP-seq	K562	TBL1XR1	ENCODE: ENCSR000EGB	ENCODE	processed
	ChIP-seq	K562	TBP	ENCODE: ENCSR000EHA	ENCODE	processed
	ChIP-seq	K562	TCF12	ENCODE: ENCSR189TRZ	ENCODE	processed
	ChIP-seq	K562	TCF12	ENCODE: ENCSR744WOO	ENCODE	processed
	ChIP-seq	K562	TCF7	ENCODE: ENCSR863KUB	ENCODE	processed
	ChIP-seq	K562	TCF7L2	ENCODE: ENCSR888XZK	ENCODE	processed
	ChIP-seq	K562	TEAD4	ENCODE: ENCSR000BRK	ENCODE	processed
	ChIP-seq	K562	TFDP1	ENCODE: ENCSR224IKA	ENCODE	processed
	ChIP-seq	K562	THAP1	ENCODE: ENCSR000BNN	ENCODE	processed
	ChIP-seq	K562	THRAP3	ENCODE: ENCSR871TKJ	ENCODE	processed
	ChIP-seq	K562	TOE1	ENCODE: ENCSR213HBY	ENCODE	processed
	ChIP-seq	K562	TRIM24	ENCODE: ENCSR907MZR	ENCODE	processed
	ChIP-seq	K562	TRIM24	ENCODE: ENCSR957LDM	ENCODE	processed
	ChIP-seq	K562	TRIM25	ENCODE: ENCSR213VUI	ENCODE	processed
	ChIP-seq	K562	TRIM28	ENCODE: ENCSR000EVY	ENCODE	processed
	ChIP-seq	K562	TRIM28	ENCODE: ENCSR000BRW	ENCODE	processed
	ChIP-seq	K562	U2AF1	ENCODE: ENCSR690GUG	ENCODE	processed
	ChIP-seq	K562	U2AF2	ENCODE: ENCSR479QAJ	ENCODE	processed
	ChIP-seq	K562	UBTF	ENCODE: ENCSR000EFZ	ENCODE	processed
	ChIP-seq	K562	UBTF	ENCODE: ENCSR000EFW	ENCODE	processed
	ChIP-seq	K562	USF1	ENCODE: ENCSR000BKT	ENCODE	processed
	ChIP-seq	K562	USF2	ENCODE: ENCSR000EHG	ENCODE	processed
	ChIP-seq	K562	WDR5	ENCODE: ENCSR915SJR	ENCODE	processed
	ChIP-seq	K562	WHSC1	ENCODE: ENCSR000AVE	ENCODE	processed
	ChIP-seq	K562	XRCC4	ENCODE: ENCSR000FAC	ENCODE	processed
	ChIP-seq	K562	YBX1	ENCODE: ENCSR107RHZ	ENCODE	processed
	ChIP-seq	K562	YBX3	ENCODE: ENCSR567JEU	ENCODE	processed
	ChIP-seq	K562	YY1	ENCODE: ENCSR000BMH	ENCODE	processed
	ChIP-seq	K562	YY1	ENCODE: ENCSR000EWF	ENCODE	processed
	ChIP-seq	K562	YY1	ENCODE: ENCSR000BKU	ENCODE	processed
	ChIP-seq	K562	ZBED1	ENCODE: ENCSR286PCG	ENCODE	processed
	ChIP-seq	K562	ZBTB11	ENCODE: ENCSR331GDC	ENCODE	processed
	ChIP-seq	K562	ZBTB2	ENCODE: ENCSR230PTV	ENCODE	processed
	ChIP-seq	K562	ZBTB33	ENCODE: ENCSR876GXA	ENCODE	processed
	ChIP-seq	K562	ZBTB33	ENCODE: ENCSR000BKF	ENCODE	processed
	ChIP-seq	K562	ZBTB40	ENCODE: ENCSR237VLT	ENCODE	processed
	ChIP-seq	K562	ZBTB7A	ENCODE: ENCSR000BME	ENCODE	processed
	ChIP-seq	K562	ZC3H11A	ENCODE: ENCSR000EFR	ENCODE	processed
	ChIP-seq	K562	ZC3H8	ENCODE: ENCSR494PWZ	ENCODE	processed
	ChIP-seq	K562	ZEB2	ENCODE: ENCSR322CFO	ENCODE	processed
	ChIP-seq	K562	ZEB2	ENCODE: ENCSR004GKA	ENCODE	processed
	ChIP-seq	K562	ZHX1	ENCODE: ENCSR557RVF	ENCODE	processed
	ChIP-seq	K562	ZKSCAN1	ENCODE: ENCSR882ERE	ENCODE	processed
	ChIP-seq	K562	ZMIZ1	ENCODE: ENCSR907JPB	ENCODE	processed
	ChIP-seq	K562	ZMIZ1	ENCODE: ENCSR000EFQ	ENCODE	processed
	ChIP-seq	K562	ZMYM3	ENCODE: ENCSR102KIN	ENCODE	processed
	ChIP-seq	K562	ZNF143	ENCODE: ENCSR000EGP	ENCODE	processed
	ChIP-seq	K562	ZNF24	ENCODE: ENCSR099NCH	ENCODE	processed
	ChIP-seq	K562	ZNF24	ENCODE: ENCSR695EQB	ENCODE	processed
	ChIP-seq	K562	ZNF24	ENCODE: ENCSR385AHH	ENCODE	processed
	ChIP-seq	K562	ZNF263	ENCODE: ENCSR000EWN	ENCODE	processed
	ChIP-seq	K562	ZNF274	ENCODE: ENCSR000EVX	ENCODE	processed
	ChIP-seq	K562	ZNF274	ENCODE: ENCSR000EWE	ENCODE	processed
	ChIP-seq	K562	ZNF316	ENCODE: ENCSR167KBO	ENCODE	processed
	ChIP-seq	K562	ZNF318	ENCODE: ENCSR352BJL	ENCODE	processed
	ChIP-seq	K562	ZNF318	ENCODE: ENCSR334HSW	ENCODE	processed
	ChIP-seq	K562	ZNF384	ENCODE: ENCSR000EFP	ENCODE	processed
	ChIP-seq	K562	ZNF407	ENCODE: ENCSR011NOZ	ENCODE	processed
	ChIP-seq	K562	ZNF592	ENCODE: ENCSR249BHQ	ENCODE	processed
	ChIP-seq	K562	ZSCAN29	ENCODE: ENCSR175SZH	ENCODE	processed
	ChIP-seq	K562	ZZZ3	ENCODE: ENCSR780BBJ	ENCODE	processed
	ChIP-seq	CD34+ HSPC	ERG	GEO: GSM1097879	BloodChIP	raw
	ChIP-seq	CD34+ HSPC	FLI1	GEO: GSM1097880	BloodChIP	raw
	ChIP-seq	CD34+ HSPC	SCL/TAL1	GEO: GSM1097881	BloodChIP	raw
	ChIP-seq	CD34+ HSPC	LYL1	GEO: GSM1097882	BloodChIP	raw
	ChIP-seq	CD34+ HSPC	GATA2	GEO: GSM1097883	BloodChIP	raw
	ChIP-seq	CD34+ HSPC	RUNX1	GEO: GSM1097884	BloodChIP	raw
	ChIP-seq	CD34+ HSPC	LMO2	GEO: GSM1097885	BloodChIP	raw
	ChIP-seq	CD34+ HSPC	IgG	GEO: GSM1097886	BloodChIP	raw
